# Human ectodermal organoids reveal the cellular origin of DiGeorge Syndrome

**DOI:** 10.1101/2025.08.08.669417

**Authors:** Ed Zandro M. Taroc, Surangi Perera, Tunde Berecz, Jenny Hsin, Karla Barbosa-Sabanero, Sravya Pailla, Zarin Zainul, Ceren Pajanoja, Agota Apati, Daniel Martin, Laura Kerosuo

**Affiliations:** Neural Crest Development and Disease Unit, National Institute of Dental and Craniofacial Research, Intramural Research Program, National Institutes of Health, Bethesda, USA; Department of Biochemistry and Developmental Biology, Biomedicum, University of Helsinki, Finland; Institute of Molecular Life Sciences, HUN-REN RCNS, Budapest, Hungary; National Institute of Dental and Craniofacial Research, Intramural Research Program, Genomics and Computational Biology Core, National Institutes of Health, Bethesda, USA

## Abstract

Neurocristopathies account for half of all birth defects and several cancers highlighting the need to understand early neural crest (NC) development, for which suitable human models don’t exist. Here, we present a pluripotent-stem-cell-based 3D ectodermal organoid model that faithfully recapitulates early ectodermal patterning of future central nervous system, epidermis and cranial and trunk NC, as well as a diverse selection of NC derivatives —offering a comprehensive platform to study neurocristopathies from early induction of pluripotent-like stem cells at the neural plate border to differentiated cells. DiGeorge syndrome (DGS) is caused by a hemizygous microdeletion of ∼fifty genes, many of which play broad roles during embryogenesis. While DGS is traditionally considered to originate from all germ layers, its clinical manifestations—including craniofacial anomalies, cardiac outflow tract defects, thymic hypoplasia and thyroid dysfunction—are consistent with tissues requiring NC contributions. This raises the question why DGS mainly manifest in organs of NC origin? Using patient-derived iPSCs, we show that DGS organoids display reduced pluripotency gene expression and impaired maintenance of ectodermal stem cells, leading to defective NC specification, posteriorization of cranial NC, and failure to form cartilage. We identify a small subset of genes within the DGS deletion as potential drivers of these early NC defects. Consequently, impaired NC cells are further affected during cranial and vagal mesenchyme maturation, likely worsened by hemizygosity of additional DGS genes that individually, without the initial NC defect, are insufficient to cause the disease. We hypothesize that DGS is primarily, or possibly entirely, a neurocristopathy.
