## Supplemental Table 5 for "Human ectodermal organoids reveal the cellular origin of DiGeorge Syndrome"

### Sheet: GO_AllLists
Category	CategoryID	GO	Description	PARENT_GO	LogP	Enrichment	Z-score	#TotalGeneInLibrary	#GeneInGO	#GeneInHitList	#GeneInGOAndHitList	%InGO	STDV %InGO	GeneID	Hits	Log(q-value)	GeneList
WikiPathways	27	WP2064	Neural crest differentiation		-3.6	13	6.7	30293	101	92	4	4.3	2.1	4602|7545|27022|85416	MYB|ZIC1|FOXD3|ZIC5	0	MyList
GO Biological Processes	19	GO:0042472	inner ear morphogenesis	19_GO:0032502 developmental process	-3.5	13	6.5	30293	105	92	4	4.3	2.1	7545|8820|55084|64072	ZIC1|HESX1|SOBP|CDH23	0	MyList
GO Biological Processes	19	GO:0042471	ear morphogenesis	19_GO:0032502 developmental process	-3.2	10	5.9	30293	126	92	4	4.3	2.1	7545|8820|55084|64072	ZIC1|HESX1|SOBP|CDH23	0	MyList
GO Biological Processes	19	GO:0098742	cell-cell adhesion via plasma-membrane adhesion molecules	19_GO:0009987 cellular process	-2.9	6.3	4.8	30293	261	92	5	5.4	2.4	2895|9752|56139|64072|92211	GRID2|PCDHA9|PCDHA10|CDH23|CDHR1	0	MyList
GO Biological Processes	19	GO:0090596	sensory organ morphogenesis	19_GO:0032502 developmental process	-2.8	6	4.6	30293	273	92	5	5.4	2.4	6496|7545|8820|55084|64072	SIX3|ZIC1|HESX1|SOBP|CDH23	0	MyList
GO Biological Processes	19	GO:0007156	homophilic cell adhesion via plasma membrane adhesion molecules	19_GO:0009987 cellular process	-2.8	7.9	4.9	30293	167	92	4	4.3	2.1	9752|56139|64072|92211	PCDHA9|PCDHA10|CDH23|CDHR1	0	MyList
GO Biological Processes	19	GO:0048562	embryonic organ morphogenesis	19_GO:0032502 developmental process	-2.7	5.6	4.4	30293	295	92	5	5.4	2.4	6496|7545|8820|55084|64072	SIX3|ZIC1|HESX1|SOBP|CDH23	0	MyList
GO Biological Processes	19	GO:0048839	inner ear development	19_GO:0032502 developmental process	-2.5	6.8	4.5	30293	194	92	4	4.3	2.1	7545|8820|55084|64072	ZIC1|HESX1|SOBP|CDH23	0	MyList
GO Biological Processes	19	GO:0007626	locomotory behavior	19_GO:0032501 multicellular organismal process	-2.5	6.7	4.4	30293	196	92	4	4.3	2.1	7545|22876|55084|64072	ZIC1|INPP5F|SOBP|CDH23	0	MyList
GO Biological Processes	19	GO:0051960	regulation of nervous system development	19_GO:0032502 developmental process	-2.5	4.2	3.9	30293	468	92	6	6.5	2.6	2895|4602|6596|23566|347731|389549	GRID2|MYB|HLTF|LPAR3|LRRTM3|FEZF1	0	MyList
GO Biological Processes	19	GO:0043583	ear development	19_GO:0032502 developmental process	-2.3	6	4.1	30293	221	92	4	4.3	2.1	7545|8820|55084|64072	ZIC1|HESX1|SOBP|CDH23	0	MyList
GO Biological Processes	19	GO:0098609	cell-cell adhesion	19_GO:0009987 cellular process	-2.2	3.7	3.4	30293	541	92	6	6.5	2.6	2895|9752|56139|64072|84466|92211	GRID2|PCDHA9|PCDHA10|CDH23|MEGF10|CDHR1	0	MyList
GO Biological Processes	19	GO:0007420	brain development	19_GO:0032502 developmental process	-2.2	3.2	3.3	30293	727	92	7	7.6	2.8	875|2895|6496|7545|8820|55130|389549	CBS|GRID2|SIX3|ZIC1|HESX1|ODAD2|FEZF1	0	MyList
GO Biological Processes	19	GO:0040007	growth	19_GO:0040007 growth	-2	3.9	3.3	30293	422	92	5	5.4	2.4	2596|8470|8820|9863|23566	GAP43|SORBS2|HESX1|MAGI2|LPAR3	0	MyList
GO Biological Processes	19	GO:0048589	developmental growth	19_GO:0040007 growth	-2	3.9	3.3	30293	422	92	5	5.4	2.4	2596|8470|8820|9863|23566	GAP43|SORBS2|HESX1|MAGI2|LPAR3	0	MyList
GO Biological Processes	19	GO:0060322	head development	19_GO:0032502 developmental process	-2	3	3.1	30293	777	92	7	7.6	2.8	875|2895|6496|7545|8820|55130|389549	CBS|GRID2|SIX3|ZIC1|HESX1|ODAD2|FEZF1	0	MyList

### Sheet: Sheet1
Category	CategoryID	GO	Description	PARENT_GO	LogP	Enrichment	Z-score	#TotalGeneInLibrary	#GeneInGO	#GeneInHitList	#GeneInGOAndHitList	%InGO	STDV %InGO	GeneID	Hits	Log(q-value)	GeneList
WikiPathways	27	WP2064	Neural crest differentiation		-3.6	13	6.7	30293	101	92	4	4.3	2.1	4602|7545|27022|85416	MYB|ZIC1|FOXD3|ZIC5	0	MyList
GO Biological Processes	19	GO:0042472	inner ear morphogenesis	19_GO:0032502 developmental process	-3.5	13	6.5	30293	105	92	4	4.3	2.1	7545|8820|55084|64072	ZIC1|HESX1|SOBP|CDH23	0	MyList
GO Biological Processes	19	GO:0098742	cell-cell adhesion via plasma-membrane adhesion molecules	19_GO:0009987 cellular process	-2.9	6.3	4.8	30293	261	92	5	5.4	2.4	2895|9752|56139|64072|92211	GRID2|PCDHA9|PCDHA10|CDH23|CDHR1	0	MyList
GO Biological Processes	19	GO:0051960	regulation of nervous system development	19_GO:0032502 developmental process	-2.5	4.2	3.9	30293	468	92	6	6.5	2.6	2895|4602|6596|23566|347731|389549	GRID2|MYB|HLTF|LPAR3|LRRTM3|FEZF1	0	MyList
GO Biological Processes	19	GO:0007420	brain development	19_GO:0032502 developmental process	-2.2	3.2	3.3	30293	727	92	7	7.6	2.8	875|2895|6496|7545|8820|55130|389549	CBS|GRID2|SIX3|ZIC1|HESX1|ODAD2|FEZF1	0	MyList
GO Biological Processes	19	GO:0040007	growth	19_GO:0040007 growth	-2	3.9	3.3	30293	422	92	5	5.4	2.4	2596|8470|8820|9863|23566	GAP43|SORBS2|HESX1|MAGI2|LPAR3	0	MyList
