## Supplemental Table 6 for "Human ectodermal organoids reveal the cellular origin of DiGeorge Syndrome"

### Sheet: GO_AllLists
Category	CategoryID	GO	Description	PARENT_GO	LogP	Enrichment	Z-score	#TotalGeneInLibrary	#GeneInGO	#GeneInHitList	#GeneInGOAndHitList	%InGO	STDV %InGO	GeneID	Hits	Log(q-value)	GeneList
GO Biological Processes	19	GO:0001568	blood vessel development	19_GO:0032502 developmental process	-6.1	6.7	7.4	30293	526	94	11	12	3.3	2049|4638|5228|6926|7045|8829|9289|23462|51378|83478|154796	EPHB3|MYLK|PGF|TBX3|TGFBI|NRP1|ADGRG1|HEY1|ANGPT4|ARHGAP24|AMOT	-2.2	MyList
GO Biological Processes	19	GO:0048514	blood vessel morphogenesis	19_GO:0032502 developmental process	-6	7.5	7.6	30293	431	94	10	11	3.2	2049|4638|5228|7045|8829|9289|23462|51378|83478|154796	EPHB3|MYLK|PGF|TGFBI|NRP1|ADGRG1|HEY1|ANGPT4|ARHGAP24|AMOT	-2.2	MyList
GO Biological Processes	19	GO:0001944	vasculature development	19_GO:0032502 developmental process	-6	6.5	7.2	30293	546	94	11	12	3.3	2049|4638|5228|6926|7045|8829|9289|23462|51378|83478|154796	EPHB3|MYLK|PGF|TBX3|TGFBI|NRP1|ADGRG1|HEY1|ANGPT4|ARHGAP24|AMOT	-2.2	MyList
GO Biological Processes	19	GO:0001525	angiogenesis	19_GO:0032502 developmental process	-6	8.6	7.8	30293	338	94	9	9.6	3	2049|5228|7045|8829|9289|23462|51378|83478|154796	EPHB3|PGF|TGFBI|NRP1|ADGRG1|HEY1|ANGPT4|ARHGAP24|AMOT	-2.2	MyList
GO Biological Processes	19	GO:0035239	tube morphogenesis	19_GO:0032502 developmental process	-5.9	5.7	6.9	30293	682	94	12	13	3.4	2049|4638|5228|6926|7045|8829|9289|10395|23462|51378|83478|154796	EPHB3|MYLK|PGF|TBX3|TGFBI|NRP1|ADGRG1|DLC1|HEY1|ANGPT4|ARHGAP24|AMOT	-2.2	MyList
GO Biological Processes	19	GO:0098657	import into cell	19_GO:0051179 localization	-5.7	5.5	6.7	30293	708	94	12	13	3.4	493|1514|1601|6542|23221|27092|51393|54453|58480|79890|81035|375033	ATP2B4|CTSL|DAB2|SLC7A2|RHOBTB2|CACNG4|TRPV2|RIN2|RHOU|RIN3|COLEC12|PEAR1	-2.1	MyList
GO Biological Processes	19	GO:0051056	regulation of small GTPase mediated signal transduction	19_GO:0050896 response to stimulus	-5.3	8.5	7.3	30293	303	94	8	8.5	2.9	8829|8997|9289|10395|57514|58480|83478|154796	NRP1|KALRN|ADGRG1|DLC1|ARHGAP31|RHOU|ARHGAP24|AMOT	-1.8	MyList
GO Biological Processes	19	GO:0008285	negative regulation of cell population proliferation	19_GO:0048519 negative regulation of biological process	-4.5	4.5	5.6	30293	785	94	11	12	3.3	1028|1601|6586|6926|7128|8850|9148|9289|10395|10397|10457	CDKN1C|DAB2|SLIT3|TBX3|TNFAIP3|KAT2B|NEURL1|ADGRG1|DLC1|NDRG1|GPNMB	-1.1	MyList
GO Biological Processes	19	GO:0006939	smooth muscle contraction	19_GO:0032501 multicellular organismal process	-4.5	22	8.9	30293	59	94	4	4.3	2.1	493|4638|6926|55959	ATP2B4|MYLK|TBX3|SULF2	-1.1	MyList
GO Biological Processes	19	GO:0006897	endocytosis	19_GO:0051179 localization	-4.4	5.6	5.9	30293	522	94	9	9.6	3	1514|1601|23221|27092|54453|58480|79890|81035|375033	CTSL|DAB2|RHOBTB2|CACNG4|RIN2|RHOU|RIN3|COLEC12|PEAR1	-1.1	MyList
GO Biological Processes	19	GO:0050678	regulation of epithelial cell proliferation	19_GO:0050789 regulation of biological process	-4.4	6.3	6	30293	407	94	8	8.5	2.9	1028|1601|5228|7051|7128|8829|55959|80139	CDKN1C|DAB2|PGF|TGM1|TNFAIP3|NRP1|SULF2|ZNF703	-1.1	MyList
GO Biological Processes	19	GO:0034330	cell junction organization	19_GO:0009987 cellular process	-4.4	5.4	5.8	30293	533	94	9	9.6	3	1008|1821|2049|8829|10395|23024|23136|80139|728378	CDH10|DRP2|EPHB3|NRP1|DLC1|PDZRN3|EPB41L3|ZNF703|POTEF	-1.1	MyList
GO Biological Processes	19	GO:0030036	actin cytoskeleton organization	19_GO:0009987 cellular process	-4.3	5.4	5.7	30293	542	94	9	9.6	3	7456|9050|10395|23136|23221|58480|154796|442721|728378	WIPF1|PSTPIP2|DLC1|EPB41L3|RHOBTB2|RHOU|AMOT|LMOD2|POTEF	-1.1	MyList
GO Biological Processes	19	GO:0048732	gland development	19_GO:0032502 developmental process	-4.3	6.1	5.9	30293	426	94	8	8.5	2.9	1028|2049|6926|8829|9148|55959|79971|80139	CDKN1C|EPHB3|TBX3|NRP1|NEURL1|SULF2|WLS|ZNF703	-1.1	MyList
GO Biological Processes	19	GO:0048729	tissue morphogenesis	19_GO:0032502 developmental process	-4.1	5.1	5.5	30293	570	94	9	9.6	3	3868|4638|6926|8521|8829|10395|23462|79971|83478	KRT16|MYLK|TBX3|GCM1|NRP1|DLC1|HEY1|WLS|ARHGAP24	-0.98	MyList
GO Biological Processes	19	GO:0060411	cardiac septum morphogenesis	19_GO:0032502 developmental process	-4.1	18	8	30293	72	94	4	4.3	2.1	6586|6926|8829|23462	SLIT3|TBX3|NRP1|HEY1	-0.98	MyList
GO Biological Processes	19	GO:0030335	positive regulation of cell migration	19_GO:0040011 locomotion	-4.1	5	5.4	30293	579	94	9	9.6	3	1601|3554|4638|5228|8829|10457|51378|54453|80139	DAB2|IL1R1|MYLK|PGF|NRP1|GPNMB|ANGPT4|RIN2|ZNF703	-0.98	MyList
GO Biological Processes	19	GO:0030177	positive regulation of Wnt signaling pathway	19_GO:0048518 positive regulation of biological process	-4	11	6.8	30293	147	94	5	5.3	2.3	1601|7128|55959|79971|245973	DAB2|TNFAIP3|SULF2|WLS|ATP6V1C2	-0.92	MyList
GO Biological Processes	19	GO:2000147	positive regulation of cell motility	19_GO:0040011 locomotion	-3.9	4.8	5.3	30293	606	94	9	9.6	3	1601|3554|4638|5228|8829|10457|51378|54453|80139	DAB2|IL1R1|MYLK|PGF|NRP1|GPNMB|ANGPT4|RIN2|ZNF703	-0.89	MyList
GO Biological Processes	19	GO:0045765	regulation of angiogenesis	19_GO:0032502 developmental process	-3.9	6.4	5.7	30293	352	94	7	7.4	2.7	493|5228|7128|8829|10457|51378|154796	ATP2B4|PGF|TNFAIP3|NRP1|GPNMB|ANGPT4|AMOT	-0.89	MyList
GO Biological Processes	19	GO:0030029	actin filament-based process	19_GO:0009987 cellular process	-3.9	4.7	5.2	30293	612	94	9	9.6	3	7456|9050|10395|23136|23221|58480|154796|442721|728378	WIPF1|PSTPIP2|DLC1|EPB41L3|RHOBTB2|RHOU|AMOT|LMOD2|POTEF	-0.89	MyList
GO Biological Processes	19	GO:0040017	positive regulation of locomotion	19_GO:0040011 locomotion	-3.9	4.7	5.2	30293	620	94	9	9.6	3	1601|3554|4638|5228|8829|10457|51378|54453|80139	DAB2|IL1R1|MYLK|PGF|NRP1|GPNMB|ANGPT4|RIN2|ZNF703	-0.89	MyList
GO Biological Processes	19	GO:1901342	regulation of vasculature development	19_GO:0032502 developmental process	-3.9	6.2	5.6	30293	361	94	7	7.4	2.7	493|5228|7128|8829|10457|51378|154796	ATP2B4|PGF|TNFAIP3|NRP1|GPNMB|ANGPT4|AMOT	-0.89	MyList
GO Biological Processes	19	GO:0001892	embryonic placenta development	19_GO:0032502 developmental process	-3.8	15	7.2	30293	87	94	4	4.3	2.1	1028|7942|8521|23462	CDKN1C|TFEB|GCM1|HEY1	-0.84	MyList
GO Biological Processes	19	GO:0007264	small GTPase mediated signal transduction	19_GO:0050896 response to stimulus	-3.8	7.4	5.8	30293	262	94	6	6.4	2.5	9289|23221|54453|55715|57514|58480	ADGRG1|RHOBTB2|RIN2|DOK4|ARHGAP31|RHOU	-0.83	MyList
WikiPathways	27	WP4542	Leukocyte intrinsic Hippo pathway functions		-3.8	28	8.8	30293	35	94	3	3.2	1.8	2533|10397|100132074	FYB1|NDRG1|FOXO6	-0.83	MyList
GO Biological Processes	19	GO:0043009	chordate embryonic development	19_GO:0032502 developmental process	-3.7	4.5	5	30293	648	94	9	9.6	3	1028|5125|6926|7942|8521|10395|23462|55959|154796	CDKN1C|PCSK5|TBX3|TFEB|GCM1|DLC1|HEY1|SULF2|AMOT	-0.81	MyList
GO Biological Processes	19	GO:0009792	embryo development ending in birth or egg hatching	19_GO:0032502 developmental process	-3.6	4.3	4.9	30293	669	94	9	9.6	3	1028|5125|6926|7942|8521|10395|23462|55959|154796	CDKN1C|PCSK5|TBX3|TFEB|GCM1|DLC1|HEY1|SULF2|AMOT	-0.73	MyList
Reactome Gene Sets	6	R-HSA-9013149	RAC1 GTPase cycle		-3.5	8.7	5.9	30293	185	94	5	5.3	2.3	7456|8997|10395|57514|83478	WIPF1|KALRN|DLC1|ARHGAP31|ARHGAP24	-0.67	MyList
WikiPathways	27	WP2877	Vitamin D receptor pathway		-3.5	8.6	5.8	30293	187	94	5	5.3	2.3	412|3868|4084|7078|7128	STS|KRT16|MXD1|TIMP3|TNFAIP3	-0.67	MyList
GO Biological Processes	19	GO:0003002	regionalization	19_GO:0032502 developmental process	-3.5	5.5	5.1	30293	412	94	7	7.4	2.7	5125|6926|8829|9289|23462|64388|79971	PCSK5|TBX3|NRP1|ADGRG1|HEY1|GREM2|WLS	-0.67	MyList
GO Biological Processes	19	GO:0060412	ventricular septum morphogenesis	19_GO:0032502 developmental process	-3.5	22	7.9	30293	43	94	3	3.2	1.8	6586|6926|23462	SLIT3|TBX3|HEY1	-0.67	MyList
GO Biological Processes	19	GO:0003176	aortic valve development	19_GO:0032502 developmental process	-3.5	22	7.9	30293	43	94	3	3.2	1.8	6586|7133|23462	SLIT3|TNFRSF1B|HEY1	-0.67	MyList
GO Biological Processes	19	GO:0007169	transmembrane receptor protein tyrosine kinase signaling pathway	19_GO:0050896 response to stimulus	-3.5	5.4	5.1	30293	418	94	7	7.4	2.7	2049|5228|8829|8997|23294|55715|55959	EPHB3|PGF|NRP1|KALRN|ANKS1A|DOK4|SULF2	-0.67	MyList
GO Biological Processes	19	GO:0003279	cardiac septum development	19_GO:0032502 developmental process	-3.4	12	6.4	30293	108	94	4	4.3	2.1	6586|6926|8829|23462	SLIT3|TBX3|NRP1|HEY1	-0.64	MyList
GO Biological Processes	19	GO:0040013	negative regulation of locomotion	19_GO:0040011 locomotion	-3.4	5.3	5	30293	429	94	7	7.4	2.7	493|3868|8829|9289|10395|51378|79890	ATP2B4|KRT16|NRP1|ADGRG1|DLC1|ANGPT4|RIN3	-0.63	MyList
GO Biological Processes	19	GO:0007507	heart development	19_GO:0032502 developmental process	-3.4	4.5	4.7	30293	569	94	8	8.5	2.9	5125|6586|6926|7133|8829|8850|10395|23462	PCSK5|SLIT3|TBX3|TNFRSF1B|NRP1|KAT2B|DLC1|HEY1	-0.62	MyList
GO Biological Processes	19	GO:1905314	semi-lunar valve development	19_GO:0032502 developmental process	-3.4	21	7.5	30293	47	94	3	3.2	1.8	6586|7133|23462	SLIT3|TNFRSF1B|HEY1	-0.61	MyList
GO Biological Processes	19	GO:0051129	negative regulation of cellular component organization	19_GO:0048519 negative regulation of biological process	-3.4	4	4.6	30293	726	94	9	9.6	3	1601|7133|8291|8829|8850|10395|79890|83478|442721	DAB2|TNFRSF1B|DYSF|NRP1|KAT2B|DLC1|RIN3|ARHGAP24|LMOD2	-0.61	MyList
Reactome Gene Sets	6	R-HSA-397014	Muscle contraction		-3.3	7.9	5.5	30293	205	94	5	5.3	2.3	493|4638|8291|8850|27092	ATP2B4|MYLK|DYSF|KAT2B|CACNG4	-0.6	MyList
GO Biological Processes	19	GO:0048013	ephrin receptor signaling pathway	19_GO:0050896 response to stimulus	-3.3	20	7.3	30293	49	94	3	3.2	1.8	2049|8997|23294	EPHB3|KALRN|ANKS1A	-0.6	MyList
Reactome Gene Sets	6	R-HSA-9012852	Signaling by NOTCH3		-3.3	20	7.3	30293	49	94	3	3.2	1.8	8850|9148|23462	KAT2B|NEURL1|HEY1	-0.6	MyList
Reactome Gene Sets	6	R-HSA-9012999	RHO GTPase cycle		-3.3	5	4.8	30293	449	94	7	7.4	2.7	7456|8997|10395|23221|57514|58480|83478	WIPF1|KALRN|DLC1|RHOBTB2|ARHGAP31|RHOU|ARHGAP24	-0.59	MyList
GO Biological Processes	19	GO:0050918	positive chemotaxis	19_GO:0040011 locomotion	-3.2	19	7.1	30293	52	94	3	3.2	1.8	5228|8829|10457	PGF|NRP1|GPNMB	-0.55	MyList
GO Biological Processes	19	GO:0007389	pattern specification process	19_GO:0032502 developmental process	-3.2	4.9	4.7	30293	459	94	7	7.4	2.7	5125|6926|8829|9289|23462|64388|79971	PCSK5|TBX3|NRP1|ADGRG1|HEY1|GREM2|WLS	-0.55	MyList
GO Biological Processes	19	GO:0050679	positive regulation of epithelial cell proliferation	19_GO:0048518 positive regulation of biological process	-3.2	7.4	5.3	30293	219	94	5	5.3	2.3	5228|7051|7128|8829|80139	PGF|TGM1|TNFAIP3|NRP1|ZNF703	-0.53	MyList
GO Biological Processes	19	GO:0050808	synapse organization	19_GO:0009987 cellular process	-3.2	5.7	4.9	30293	337	94	6	6.4	2.5	1008|1821|2049|8829|23024|728378	CDH10|DRP2|EPHB3|NRP1|PDZRN3|POTEF	-0.52	MyList
GO Biological Processes	19	GO:0003206	cardiac chamber morphogenesis	19_GO:0032502 developmental process	-3.2	10	5.8	30293	127	94	4	4.3	2.1	6586|6926|8829|23462	SLIT3|TBX3|NRP1|HEY1	-0.51	MyList
GO Biological Processes	19	GO:0030111	regulation of Wnt signaling pathway	19_GO:0050896 response to stimulus	-3.2	5.7	4.8	30293	341	94	6	6.4	2.5	1601|7128|55959|79971|80139|245973	DAB2|TNFAIP3|SULF2|WLS|ZNF703|ATP6V1C2	-0.51	MyList
GO Biological Processes	19	GO:0007167	enzyme-linked receptor protein signaling pathway	19_GO:0050896 response to stimulus	-3.1	4.1	4.4	30293	622	94	8	8.5	2.9	1601|2049|5228|8829|8997|23294|55715|55959	DAB2|EPHB3|PGF|NRP1|KALRN|ANKS1A|DOK4|SULF2	-0.51	MyList
GO Biological Processes	19	GO:0030855	epithelial cell differentiation	19_GO:0032502 developmental process	-3.1	4.1	4.4	30293	630	94	8	8.5	2.9	1601|3868|6926|7051|8829|23462|80139|124842	DAB2|KRT16|TBX3|TGM1|NRP1|HEY1|ZNF703|TMEM132E	-0.51	MyList
Reactome Gene Sets	6	R-HSA-2644606	Constitutive Signaling by NOTCH1 PEST Domain Mutants		-3.1	17	6.7	30293	58	94	3	3.2	1.8	8850|9148|23462	KAT2B|NEURL1|HEY1	-0.51	MyList
Reactome Gene Sets	6	R-HSA-2894862	Constitutive Signaling by NOTCH1 HD+PEST Domain Mutants		-3.1	17	6.7	30293	58	94	3	3.2	1.8	8850|9148|23462	KAT2B|NEURL1|HEY1	-0.51	MyList
Reactome Gene Sets	6	R-HSA-2644602	Signaling by NOTCH1 PEST Domain Mutants in Cancer		-3.1	17	6.7	30293	58	94	3	3.2	1.8	8850|9148|23462	KAT2B|NEURL1|HEY1	-0.51	MyList
Reactome Gene Sets	6	R-HSA-2894858	Signaling by NOTCH1 HD+PEST Domain Mutants in Cancer		-3.1	17	6.7	30293	58	94	3	3.2	1.8	8850|9148|23462	KAT2B|NEURL1|HEY1	-0.51	MyList
Reactome Gene Sets	6	R-HSA-2644603	Signaling by NOTCH1 in Cancer		-3.1	17	6.7	30293	58	94	3	3.2	1.8	8850|9148|23462	KAT2B|NEURL1|HEY1	-0.51	MyList
GO Biological Processes	19	GO:0008037	cell recognition	19_GO:0009987 cellular process	-3.1	9.6	5.6	30293	134	94	4	4.3	2.1	2049|8829|81035|375033	EPHB3|NRP1|COLEC12|PEAR1	-0.5	MyList
GO Biological Processes	19	GO:0006936	muscle contraction	19_GO:0032501 multicellular organismal process	-3.1	6.8	5	30293	236	94	5	5.3	2.3	493|4638|6926|55959|442721	ATP2B4|MYLK|TBX3|SULF2|LMOD2	-0.49	MyList
Canonical Pathways	11	M3468	NABA ECM REGULATORS		-3	6.8	5	30293	238	94	5	5.3	2.3	1514|5125|7051|7078|55959	CTSL|PCSK5|TGM1|TIMP3|SULF2	-0.48	MyList
GO Biological Processes	19	GO:0008360	regulation of cell shape	19_GO:0032502 developmental process	-3	9.3	5.5	30293	139	94	4	4.3	2.1	10395|23136|58480|161176	DLC1|EPB41L3|RHOU|SYNE3	-0.46	MyList
GO Biological Processes	19	GO:0008154	actin polymerization or depolymerization	19_GO:0009987 cellular process	-3	15	6.4	30293	63	94	3	3.2	1.8	7456|9050|442721	WIPF1|PSTPIP2|LMOD2	-0.44	MyList
GO Biological Processes	19	GO:0055123	digestive system development	19_GO:0032502 developmental process	-3	9	5.4	30293	143	94	4	4.3	2.1	1028|2049|5125|79971	CDKN1C|EPHB3|PCSK5|WLS	-0.43	MyList
GO Biological Processes	19	GO:0090287	regulation of cellular response to growth factor stimulus	19_GO:0050896 response to stimulus	-3	5.2	4.5	30293	373	94	6	6.4	2.5	493|1028|8829|55959|64388|80139	ATP2B4|CDKN1C|NRP1|SULF2|GREM2|ZNF703	-0.42	MyList
Reactome Gene Sets	6	R-HSA-8980692	RHOA GTPase cycle		-2.9	8.8	5.3	30293	147	94	4	4.3	2.1	8997|10395|57514|83478	KALRN|DLC1|ARHGAP31|ARHGAP24	-0.4	MyList
GO Biological Processes	19	GO:0030336	negative regulation of cell migration	19_GO:0040011 locomotion	-2.9	5.1	4.5	30293	379	94	6	6.4	2.5	493|3868|9289|10395|51378|79890	ATP2B4|KRT16|ADGRG1|DLC1|ANGPT4|RIN3	-0.39	MyList
GO Biological Processes	19	GO:0001890	placenta development	19_GO:0032502 developmental process	-2.9	8.7	5.2	30293	149	94	4	4.3	2.1	1028|7942|8521|23462	CDKN1C|TFEB|GCM1|HEY1	-0.39	MyList
GO Biological Processes	19	GO:0007266	Rho protein signal transduction	19_GO:0050896 response to stimulus	-2.9	14	6.1	30293	68	94	3	3.2	1.8	9289|23221|58480	ADGRG1|RHOBTB2|RHOU	-0.38	MyList
GO Biological Processes	19	GO:0048844	artery morphogenesis	19_GO:0032502 developmental process	-2.9	14	6	30293	70	94	3	3.2	1.8	4638|8829|23462	MYLK|NRP1|HEY1	-0.35	MyList
GO Biological Processes	19	GO:0003007	heart morphogenesis	19_GO:0032502 developmental process	-2.9	6.1	4.7	30293	263	94	5	5.3	2.3	6586|6926|8829|10395|23462	SLIT3|TBX3|NRP1|DLC1|HEY1	-0.35	MyList
Reactome Gene Sets	6	R-HSA-9013148	CDC42 GTPase cycle		-2.9	8.3	5.1	30293	155	94	4	4.3	2.1	7456|10395|57514|83478	WIPF1|DLC1|ARHGAP31|ARHGAP24	-0.35	MyList
GO Biological Processes	19	GO:0001701	in utero embryonic development	19_GO:0032502 developmental process	-2.8	4.9	4.4	30293	393	94	6	6.4	2.5	1028|6926|7942|8521|23462|154796	CDKN1C|TBX3|TFEB|GCM1|HEY1|AMOT	-0.35	MyList
GO Biological Processes	19	GO:2000146	negative regulation of cell motility	19_GO:0040011 locomotion	-2.8	4.9	4.4	30293	394	94	6	6.4	2.5	493|3868|9289|10395|51378|79890	ATP2B4|KRT16|ADGRG1|DLC1|ANGPT4|RIN3	-0.35	MyList
GO Biological Processes	19	GO:0003170	heart valve development	19_GO:0032502 developmental process	-2.8	13	5.8	30293	73	94	3	3.2	1.8	6586|7133|23462	SLIT3|TNFRSF1B|HEY1	-0.34	MyList
GO Biological Processes	19	GO:0045937	positive regulation of phosphate metabolic process	19_GO:0048518 positive regulation of biological process	-2.8	3.7	4	30293	704	94	8	8.5	2.9	493|1601|5228|8829|8850|10395|10457|51378	ATP2B4|DAB2|PGF|NRP1|KAT2B|DLC1|GPNMB|ANGPT4	-0.34	MyList
GO Biological Processes	19	GO:0010562	positive regulation of phosphorus metabolic process	19_GO:0048518 positive regulation of biological process	-2.8	3.7	4	30293	704	94	8	8.5	2.9	493|1601|5228|8829|8850|10395|10457|51378	ATP2B4|DAB2|PGF|NRP1|KAT2B|DLC1|GPNMB|ANGPT4	-0.34	MyList
Reactome Gene Sets	6	R-HSA-1980143	Signaling by NOTCH1		-2.8	13	5.8	30293	74	94	3	3.2	1.8	8850|9148|23462	KAT2B|NEURL1|HEY1	-0.34	MyList
GO Biological Processes	19	GO:0003281	ventricular septum development	19_GO:0032502 developmental process	-2.8	13	5.8	30293	74	94	3	3.2	1.8	6586|6926|23462	SLIT3|TBX3|HEY1	-0.34	MyList
Reactome Gene Sets	6	R-HSA-194315	Signaling by Rho GTPases		-2.8	3.7	4	30293	706	94	8	8.5	2.9	4638|7456|8997|10395|23221|57514|58480|83478	MYLK|WIPF1|KALRN|DLC1|RHOBTB2|ARHGAP31|RHOU|ARHGAP24	-0.34	MyList
GO Biological Processes	19	GO:0030900	forebrain development	19_GO:0032502 developmental process	-2.8	4.8	4.3	30293	407	94	6	6.4	2.5	493|2049|6926|8829|9289|10395	ATP2B4|EPHB3|TBX3|NRP1|ADGRG1|DLC1	-0.32	MyList
GO Biological Processes	19	GO:0007015	actin filament organization	19_GO:0009987 cellular process	-2.8	5.8	4.5	30293	277	94	5	5.3	2.3	7456|9050|23221|58480|442721	WIPF1|PSTPIP2|RHOBTB2|RHOU|LMOD2	-0.32	MyList
Reactome Gene Sets	6	R-HSA-9716542	Signaling by Rho GTPases, Miro GTPases and RHOBTB3		-2.7	3.6	3.9	30293	722	94	8	8.5	2.9	4638|7456|8997|10395|23221|57514|58480|83478	MYLK|WIPF1|KALRN|DLC1|RHOBTB2|ARHGAP31|RHOU|ARHGAP24	-0.3	MyList
GO Biological Processes	19	GO:0003205	cardiac chamber development	19_GO:0032502 developmental process	-2.7	7.7	4.8	30293	168	94	4	4.3	2.1	6586|6926|8829|23462	SLIT3|TBX3|NRP1|HEY1	-0.29	MyList
Reactome Gene Sets	6	R-HSA-382551	Transport of small molecules		-2.7	3.5	3.9	30293	727	94	8	8.5	2.9	493|5125|6542|26266|30061|51393|55867|245973	ATP2B4|PCSK5|SLC7A2|SLC13A4|SLC40A1|TRPV2|SLC22A11|ATP6V1C2	-0.29	MyList
GO Biological Processes	19	GO:0048762	mesenchymal cell differentiation	19_GO:0032502 developmental process	-2.7	7.4	4.7	30293	174	94	4	4.3	2.1	6926|8829|23462|80320	TBX3|NRP1|HEY1|SP6	-0.25	MyList
GO Biological Processes	19	GO:0001959	regulation of cytokine-mediated signaling pathway	19_GO:0050896 response to stimulus	-2.7	7.4	4.7	30293	175	94	4	4.3	2.1	3554|6586|7128|83643	IL1R1|SLIT3|TNFAIP3|CCDC3	-0.25	MyList
Reactome Gene Sets	6	R-HSA-425366	Transport of bile salts and organic acids, metal ions and amine compounds		-2.7	12	5.4	30293	83	94	3	3.2	1.8	26266|30061|55867	SLC13A4|SLC40A1|SLC22A11	-0.25	MyList
GO Biological Processes	19	GO:0051962	positive regulation of nervous system development	19_GO:0032502 developmental process	-2.6	5.5	4.3	30293	294	94	5	5.3	2.3	2049|7133|8829|9148|51393	EPHB3|TNFRSF1B|NRP1|NEURL1|TRPV2	-0.25	MyList
GO Biological Processes	19	GO:0003012	muscle system process	19_GO:0032501 multicellular organismal process	-2.6	5.5	4.3	30293	294	94	5	5.3	2.3	493|4638|6926|55959|442721	ATP2B4|MYLK|TBX3|SULF2|LMOD2	-0.25	MyList
GO Biological Processes	19	GO:0048598	embryonic morphogenesis	19_GO:0032502 developmental process	-2.6	3.9	3.9	30293	585	94	7	7.4	2.7	1028|6926|8521|10395|64388|79971|154796	CDKN1C|TBX3|GCM1|DLC1|GREM2|WLS|AMOT	-0.24	MyList
Canonical Pathways	11	M5885	NABA MATRISOME ASSOCIATED		-2.6	3.4	3.8	30293	751	94	8	8.5	2.9	1514|5125|5228|7051|7078|51378|55959|81035	CTSL|PCSK5|PGF|TGM1|TIMP3|ANGPT4|SULF2|COLEC12	-0.24	MyList
GO Biological Processes	19	GO:0001837	epithelial to mesenchymal transition	19_GO:0032502 developmental process	-2.6	11	5.3	30293	87	94	3	3.2	1.8	6926|23462|80320	TBX3|HEY1|SP6	-0.21	MyList
GO Biological Processes	19	GO:0035023	regulation of Rho protein signal transduction	19_GO:0050896 response to stimulus	-2.6	11	5.2	30293	88	94	3	3.2	1.8	8829|9289|10395	NRP1|ADGRG1|DLC1	-0.2	MyList
GO Biological Processes	19	GO:0046889	positive regulation of lipid biosynthetic process	19_GO:0048518 positive regulation of biological process	-2.6	11	5.2	30293	89	94	3	3.2	1.8	1601|8850|83643	DAB2|KAT2B|CCDC3	-0.19	MyList
GO Biological Processes	19	GO:0060759	regulation of response to cytokine stimulus	19_GO:0050896 response to stimulus	-2.6	6.9	4.5	30293	187	94	4	4.3	2.1	3554|6586|7128|83643	IL1R1|SLIT3|TNFAIP3|CCDC3	-0.19	MyList
GO Biological Processes	19	GO:0032989	cellular anatomical entity morphogenesis	19_GO:0032502 developmental process	-2.6	3.7	3.8	30293	605	94	7	7.4	2.7	2049|6586|8829|8997|23136|442721|728378	EPHB3|SLIT3|NRP1|KALRN|EPB41L3|LMOD2|POTEF	-0.19	MyList
GO Biological Processes	19	GO:0048568	embryonic organ development	19_GO:0032502 developmental process	-2.5	4.3	3.9	30293	452	94	6	6.4	2.5	1028|5125|6926|7942|8521|23462	CDKN1C|PCSK5|TBX3|TFEB|GCM1|HEY1	-0.18	MyList
GO Biological Processes	19	GO:0002009	morphogenesis of an epithelium	19_GO:0032502 developmental process	-2.5	4.2	3.9	30293	455	94	6	6.4	2.5	3868|6926|8521|8829|10395|83478	KRT16|TBX3|GCM1|NRP1|DLC1|ARHGAP24	-0.17	MyList
GO Biological Processes	19	GO:0046578	regulation of Ras protein signal transduction	19_GO:0050896 response to stimulus	-2.5	6.7	4.4	30293	191	94	4	4.3	2.1	8829|9289|10395|83478	NRP1|ADGRG1|DLC1|ARHGAP24	-0.17	MyList
GO Biological Processes	19	GO:0007265	Ras protein signal transduction	19_GO:0050896 response to stimulus	-2.5	6.7	4.4	30293	191	94	4	4.3	2.1	9289|23221|55715|58480	ADGRG1|RHOBTB2|DOK4|RHOU	-0.17	MyList
GO Biological Processes	19	GO:0051960	regulation of nervous system development	19_GO:0032502 developmental process	-2.5	4.1	3.8	30293	468	94	6	6.4	2.5	2049|7133|8829|9148|23462|51393	EPHB3|TNFRSF1B|NRP1|NEURL1|HEY1|TRPV2	-0.12	MyList
GO Biological Processes	19	GO:0003158	endothelium development	19_GO:0032502 developmental process	-2.4	9.7	4.8	30293	100	94	3	3.2	1.8	8829|23462|30061	NRP1|HEY1|SLC40A1	-0.085	MyList
GO Biological Processes	19	GO:0010631	epithelial cell migration	19_GO:0032501 multicellular organismal process	-2.4	9.6	4.8	30293	101	94	3	3.2	1.8	3868|8829|154796	KRT16|NRP1|AMOT	-0.082	MyList
GO Biological Processes	19	GO:0060840	artery development	19_GO:0032502 developmental process	-2.4	9.6	4.8	30293	101	94	3	3.2	1.8	4638|8829|23462	MYLK|NRP1|HEY1	-0.082	MyList
GO Biological Processes	19	GO:0048812	neuron projection morphogenesis	19_GO:0032502 developmental process	-2.4	4	3.7	30293	484	94	6	6.4	2.5	2049|6586|8829|8997|23136|728378	EPHB3|SLIT3|NRP1|KALRN|EPB41L3|POTEF	-0.069	MyList
GO Biological Processes	19	GO:0090132	epithelium migration	19_GO:0032501 multicellular organismal process	-2.4	9.3	4.7	30293	104	94	3	3.2	1.8	3868|8829|154796	KRT16|NRP1|AMOT	-0.056	MyList
GO Biological Processes	19	GO:0120039	plasma membrane bounded cell projection morphogenesis	19_GO:0032502 developmental process	-2.4	4	3.7	30293	489	94	6	6.4	2.5	2049|6586|8829|8997|23136|728378	EPHB3|SLIT3|NRP1|KALRN|EPB41L3|POTEF	-0.056	MyList
GO Biological Processes	19	GO:0010469	regulation of signaling receptor activity	19_GO:0050896 response to stimulus	-2.4	9.2	4.7	30293	105	94	3	3.2	1.8	8829|27092|64388	NRP1|CACNG4|GREM2	-0.051	MyList
GO Biological Processes	19	GO:0120035	regulation of plasma membrane bounded cell projection organization	19_GO:0050789 regulation of biological process	-2.4	3.4	3.5	30293	656	94	7	7.4	2.7	1601|2049|8829|8850|9148|51393|83478	DAB2|EPHB3|NRP1|KAT2B|NEURL1|TRPV2|ARHGAP24	-0.051	MyList
GO Biological Processes	19	GO:0006935	chemotaxis	19_GO:0040011 locomotion	-2.4	4.7	3.8	30293	344	94	5	5.3	2.3	5228|6586|8829|10457|154796	PGF|SLIT3|NRP1|GPNMB|AMOT	-0.051	MyList
GO Biological Processes	19	GO:0048858	cell projection morphogenesis	19_GO:0032502 developmental process	-2.4	3.9	3.6	30293	494	94	6	6.4	2.5	2049|6586|8829|8997|23136|728378	EPHB3|SLIT3|NRP1|KALRN|EPB41L3|POTEF	-0.051	MyList
GO Biological Processes	19	GO:0009952	anterior/posterior pattern specification	19_GO:0032502 developmental process	-2.3	6	4.1	30293	214	94	4	4.3	2.1	5125|6926|23462|79971	PCSK5|TBX3|HEY1|WLS	-0.05	MyList
GO Biological Processes	19	GO:0042330	taxis	19_GO:0040011 locomotion	-2.3	4.7	3.8	30293	346	94	5	5.3	2.3	5228|6586|8829|10457|154796	PGF|SLIT3|NRP1|GPNMB|AMOT	-0.05	MyList
GO Biological Processes	19	GO:0099173	postsynapse organization	19_GO:0009987 cellular process	-2.3	9	4.6	30293	108	94	3	3.2	1.8	2049|8829|728378	EPHB3|NRP1|POTEF	-0.04	MyList
GO Biological Processes	19	GO:0090130	tissue migration	19_GO:0032501 multicellular organismal process	-2.3	8.8	4.6	30293	110	94	3	3.2	1.8	3868|8829|154796	KRT16|NRP1|AMOT	-0.022	MyList
GO Biological Processes	19	GO:0031344	regulation of cell projection organization	19_GO:0050789 regulation of biological process	-2.3	3.4	3.4	30293	672	94	7	7.4	2.7	1601|2049|8829|8850|9148|51393|83478	DAB2|EPHB3|NRP1|KAT2B|NEURL1|TRPV2|ARHGAP24	-0.021	MyList
GO Biological Processes	19	GO:0010810	regulation of cell-substrate adhesion	19_GO:0050789 regulation of biological process	-2.3	5.8	4	30293	221	94	4	4.3	2.1	1601|8829|10395|54453	DAB2|NRP1|DLC1|RIN2	-0.019	MyList
KEGG Pathway	24	hsa05166	Human T-cell leukemia virus 1 infection		-2.3	5.8	4	30293	222	94	4	4.3	2.1	3554|3560|8829|8850	IL1R1|IL2RB|NRP1|KAT2B	-0.016	MyList
GO Biological Processes	19	GO:0000902	cell morphogenesis	19_GO:0032502 developmental process	-2.3	3.3	3.4	30293	680	94	7	7.4	2.7	1008|2049|6586|8829|8997|23136|728378	CDH10|EPHB3|SLIT3|NRP1|KALRN|EPB41L3|POTEF	-0.0062	MyList
GO Biological Processes	19	GO:0007411	axon guidance	19_GO:0032502 developmental process	-2.3	5.7	4	30293	225	94	4	4.3	2.1	2049|6586|8829|8997	EPHB3|SLIT3|NRP1|KALRN	-0.0062	MyList
GO Biological Processes	19	GO:0097485	neuron projection guidance	19_GO:0032502 developmental process	-2.3	5.7	4	30293	225	94	4	4.3	2.1	2049|6586|8829|8997	EPHB3|SLIT3|NRP1|KALRN	-0.0062	MyList
GO Biological Processes	19	GO:0090066	regulation of anatomical structure size	19_GO:0065007 biological regulation	-2.3	3.7	3.5	30293	516	94	6	6.4	2.5	8829|8850|51393|79890|81553|442721	NRP1|KAT2B|TRPV2|RIN3|CYRIA|LMOD2	-0.0015	MyList
GO Biological Processes	19	GO:0007219	Notch signaling pathway	19_GO:0050896 response to stimulus	-2.3	8.4	4.4	30293	115	94	3	3.2	1.8	9148|23462|51378	NEURL1|HEY1|ANGPT4	-0.0011	MyList
GO Biological Processes	19	GO:0061061	muscle structure development	19_GO:0032502 developmental process	-2.3	3.7	3.5	30293	518	94	6	6.4	2.5	463|4638|6926|9148|30816|442721	ZFHX3|MYLK|TBX3|NEURL1|ERVW-1|LMOD2	-0.0011	MyList
GO Biological Processes	19	GO:0070848	response to growth factor	19_GO:0050896 response to stimulus	-2.3	3.7	3.5	30293	519	94	6	6.4	2.5	463|1601|5228|7133|8829|25878	ZFHX3|DAB2|PGF|TNFRSF1B|NRP1|MXRA5	-0.0011	MyList
GO Biological Processes	19	GO:0040011	locomotion	19_GO:0040011 locomotion	-2.2	4.4	3.7	30293	365	94	5	5.3	2.3	5228|6586|8829|10457|154796	PGF|SLIT3|NRP1|GPNMB|AMOT	-0.0011	MyList
GO Biological Processes	19	GO:0007409	axonogenesis	19_GO:0032502 developmental process	-2.2	4.4	3.7	30293	366	94	5	5.3	2.3	2049|6586|8829|8997|728378	EPHB3|SLIT3|NRP1|KALRN|POTEF	0	MyList
GO Biological Processes	19	GO:0051493	regulation of cytoskeleton organization	19_GO:0050789 regulation of biological process	-2.2	3.7	3.5	30293	522	94	6	6.4	2.5	827|8829|8850|10395|81553|442721	CAPN6|NRP1|KAT2B|DLC1|CYRIA|LMOD2	0	MyList
GO Biological Processes	19	GO:0032535	regulation of cellular component size	19_GO:0065007 biological regulation	-2.2	4.4	3.6	30293	370	94	5	5.3	2.3	8829|51393|79890|81553|442721	NRP1|TRPV2|RIN3|CYRIA|LMOD2	0	MyList
GO Biological Processes	19	GO:0010594	regulation of endothelial cell migration	19_GO:0040011 locomotion	-2.2	5.5	3.9	30293	234	94	4	4.3	2.1	493|8829|51378|54453	ATP2B4|NRP1|ANGPT4|RIN2	0	MyList
GO Biological Processes	19	GO:0045834	positive regulation of lipid metabolic process	19_GO:0048518 positive regulation of biological process	-2.2	7.9	4.3	30293	122	94	3	3.2	1.8	1601|8850|83643	DAB2|KAT2B|CCDC3	0	MyList
GO Biological Processes	19	GO:0010811	positive regulation of cell-substrate adhesion	19_GO:0048518 positive regulation of biological process	-2.2	7.8	4.2	30293	124	94	3	3.2	1.8	1601|8829|54453	DAB2|NRP1|RIN2	0	MyList
GO Biological Processes	19	GO:0021761	limbic system development	19_GO:0032502 developmental process	-2.2	7.7	4.2	30293	125	94	3	3.2	1.8	493|6926|8829	ATP2B4|TBX3|NRP1	0	MyList
GO Biological Processes	19	GO:0001952	regulation of cell-matrix adhesion	19_GO:0050789 regulation of biological process	-2.2	7.7	4.2	30293	125	94	3	3.2	1.8	8829|10395|54453	NRP1|DLC1|RIN2	0	MyList
GO Biological Processes	19	GO:0030879	mammary gland development	19_GO:0032502 developmental process	-2.2	7.7	4.2	30293	125	94	3	3.2	1.8	6926|9148|80139	TBX3|NEURL1|ZNF703	0	MyList
GO Biological Processes	19	GO:0007043	cell-cell junction assembly	19_GO:0009987 cellular process	-2.1	7.7	4.2	30293	126	94	3	3.2	1.8	1008|23136|80139	CDH10|EPB41L3|ZNF703	0	MyList
GO Biological Processes	19	GO:0022604	regulation of cell morphogenesis	19_GO:0032502 developmental process	-2.1	5.3	3.7	30293	245	94	4	4.3	2.1	10395|23136|58480|161176	DLC1|EPB41L3|RHOU|SYNE3	0	MyList
GO Biological Processes	19	GO:0003231	cardiac ventricle development	19_GO:0032502 developmental process	-2.1	7.6	4.2	30293	127	94	3	3.2	1.8	6586|6926|23462	SLIT3|TBX3|HEY1	0	MyList
GO Biological Processes	19	GO:0050769	positive regulation of neurogenesis	19_GO:0032502 developmental process	-2.1	5.2	3.7	30293	246	94	4	4.3	2.1	7133|8829|9148|51393	TNFRSF1B|NRP1|NEURL1|TRPV2	0	MyList
GO Biological Processes	19	GO:0016032	viral process	19_GO:0016032 viral process	-2.1	5.2	3.7	30293	247	94	4	4.3	2.1	1514|5125|6482|8829	CTSL|PCSK5|ST3GAL1|NRP1	0	MyList
Reactome Gene Sets	6	R-HSA-425407	SLC-mediated transmembrane transport		-2.1	5.2	3.7	30293	247	94	4	4.3	2.1	6542|26266|30061|55867	SLC7A2|SLC13A4|SLC40A1|SLC22A11	0	MyList
GO Biological Processes	19	GO:0060485	mesenchyme development	19_GO:0032502 developmental process	-2.1	5.2	3.7	30293	247	94	4	4.3	2.1	6926|8829|23462|80320	TBX3|NRP1|HEY1|SP6	0	MyList
GO Biological Processes	19	GO:0007420	brain development	19_GO:0032502 developmental process	-2.1	3.1	3.2	30293	727	94	7	7.4	2.7	493|2049|6926|8829|9289|10395|79971	ATP2B4|EPHB3|TBX3|NRP1|ADGRG1|DLC1|WLS	0	MyList
GO Biological Processes	19	GO:0050767	regulation of neurogenesis	19_GO:0032502 developmental process	-2.1	4.1	3.5	30293	393	94	5	5.3	2.3	7133|8829|9148|23462|51393	TNFRSF1B|NRP1|NEURL1|HEY1|TRPV2	0	MyList
GO Biological Processes	19	GO:0010595	positive regulation of endothelial cell migration	19_GO:0040011 locomotion	-2.1	7.4	4.1	30293	131	94	3	3.2	1.8	8829|51378|54453	NRP1|ANGPT4|RIN2	0	MyList
Reactome Gene Sets	6	R-HSA-5576891	Cardiac conduction		-2.1	7.3	4.1	30293	132	94	3	3.2	1.8	493|8850|27092	ATP2B4|KAT2B|CACNG4	0	MyList
GO Biological Processes	19	GO:0045165	cell fate commitment	19_GO:0032502 developmental process	-2.1	5	3.6	30293	258	94	4	4.3	2.1	1514|6926|8521|8829	CTSL|TBX3|GCM1|NRP1	0	MyList
GO Biological Processes	19	GO:0043393	regulation of protein binding	19_GO:0065007 biological regulation	-2.1	7.1	4	30293	136	94	3	3.2	1.8	1601|8829|64388	DAB2|NRP1|GREM2	0	MyList
GO Biological Processes	19	GO:0090288	negative regulation of cellular response to growth factor stimulus	19_GO:0048519 negative regulation of biological process	-2	7.1	4	30293	137	94	3	3.2	1.8	493|55959|64388	ATP2B4|SULF2|GREM2	0	MyList
Reactome Gene Sets	6	R-HSA-9675108	Nervous system development		-2	3.3	3.2	30293	578	94	6	6.4	2.5	1821|2049|6586|8829|8997|55715	DRP2|EPHB3|SLIT3|NRP1|KALRN|DOK4	0	MyList
GO Biological Processes	19	GO:0060828	regulation of canonical Wnt signaling pathway	19_GO:0050896 response to stimulus	-2	4.8	3.5	30293	266	94	4	4.3	2.1	1601|55959|79971|80139	DAB2|SULF2|WLS|ZNF703	0	MyList
GO Biological Processes	19	GO:0001934	positive regulation of protein phosphorylation	19_GO:0048518 positive regulation of biological process	-2	3.3	3.2	30293	582	94	6	6.4	2.5	493|1601|5228|8829|10457|51378	ATP2B4|DAB2|PGF|NRP1|GPNMB|ANGPT4	0	MyList

### Sheet: Sheet1
Category	CategoryID	GO	Description	PARENT_GO	LogP	Enrichment	Z-score	#TotalGeneInLibrary	#GeneInGO	#GeneInHitList	#GeneInGOAndHitList	%InGO	STDV %InGO	GeneID	Hits	Log(q-value)	GeneList
GO Biological Processes	19	GO:0051056	regulation of small GTPase mediated signal transduction	19_GO:0050896 response to stimulus	-5.3	8.5	7.3	30293	303	94	8	8.5	2.9	8829|8997|9289|10395|57514|58480|83478|154796	NRP1|KALRN|ADGRG1|DLC1|ARHGAP31|RHOU|ARHGAP24|AMOT	-1.8	MyList
GO Biological Processes	19	GO:0050678	regulation of epithelial cell proliferation	19_GO:0050789 regulation of biological process	-4.4	6.3	6	30293	407	94	8	8.5	2.9	1028|1601|5228|7051|7128|8829|55959|80139	CDKN1C|DAB2|PGF|TGM1|TNFAIP3|NRP1|SULF2|ZNF703	-1.1	MyList
GO Biological Processes	19	GO:0030036	actin cytoskeleton organization	19_GO:0009987 cellular process	-4.3	5.4	5.7	30293	542	94	9	9.6	3	7456|9050|10395|23136|23221|58480|154796|442721|728378	WIPF1|PSTPIP2|DLC1|EPB41L3|RHOBTB2|RHOU|AMOT|LMOD2|POTEF	-1.1	MyList
GO Biological Processes	19	GO:0060411	cardiac septum morphogenesis	19_GO:0032502 developmental process	-4.1	18	8	30293	72	94	4	4.3	2.1	6586|6926|8829|23462	SLIT3|TBX3|NRP1|HEY1	-0.98	MyList
GO Biological Processes	19	GO:0030177	positive regulation of Wnt signaling pathway	19_GO:0048518 positive regulation of biological process	-4	11	6.8	30293	147	94	5	5.3	2.3	1601|7128|55959|79971|245973	DAB2|TNFAIP3|SULF2|WLS|ATP6V1C2	-0.92	MyList
