## Supplemental Table 9 for "Human ectodermal organoids reveal the cellular origin of DiGeorge Syndrome"

### Sheet: GO_AllLists
Category	CategoryID	GO	Description	PARENT_GO	LogP	Enrichment	Z-score	#TotalGeneInLibrary	#GeneInGO	#GeneInHitList	#GeneInGOAndHitList	%InGO	STDV %InGO	GeneID	Hits	Log(q-value)	GeneList
GO Biological Processes	19	GO:0061035	regulation of cartilage development	19_GO:0032502 developmental process	-5.4	21	9.9	30293	72	98	5	5.1	2.2	2487|5593|7704|8817|55512	FRZB|PRKG2|ZBTB16|FGF18|SMPD3	-1.1	MyList
GO Biological Processes	19	GO:0140352	export from cell	19_GO:0051179 localization	-4.6	5.9	6.1	30293	474	98	9	9.2	2.9	477|492|2912|8645|9378|9429|55512|115827|148281	ATP1A2|ATP2B3|GRM2|KCNK5|NRXN1|ABCG2|SMPD3|RAB3C|SYT6	-0.71	MyList
GO Biological Processes	19	GO:0007610	behavior	19_GO:0032501 multicellular organismal process	-4.5	5	5.7	30293	616	98	10	10	3.1	477|2912|4326|5457|6517|6547|8862|9378|10396|22876	ATP1A2|GRM2|MMP17|POU4F1|SLC2A4|SLC8A3|APLN|NRXN1|ATP8A1|INPP5F	-0.71	MyList
GO Biological Processes	19	GO:0032332	positive regulation of chondrocyte differentiation	19_GO:0032502 developmental process	-4.4	46	12	30293	20	98	3	3.1	1.7	5593|7704|8817	PRKG2|ZBTB16|FGF18	-0.71	MyList
GO Biological Processes	19	GO:0140115	export across plasma membrane	19_GO:0051179 localization	-4.4	21	8.7	30293	60	98	4	4.1	2	477|492|8645|9429	ATP1A2|ATP2B3|KCNK5|ABCG2	-0.71	MyList
Reactome Gene Sets	6	R-HSA-5576891	Cardiac conduction		-4.1	12	7	30293	132	98	5	5.1	2.2	477|492|6547|8645|30820	ATP1A2|ATP2B3|SLC8A3|KCNK5|KCNIP1	-0.58	MyList
GO Biological Processes	19	GO:0051960	regulation of nervous system development	19_GO:0032502 developmental process	-3.8	5.3	5.3	30293	468	98	8	8.2	2.8	5457|9378|9423|10683|50937|56896|57611|65078	POU4F1|NRXN1|NTN1|DLL3|CDON|DPYSL5|ISLR2|RTN4R	-0.48	MyList
GO Biological Processes	19	GO:0001958	endochondral ossification	19_GO:0032502 developmental process	-3.8	29	9	30293	32	98	3	3.1	1.7	875|8817|55512	CBS|FGF18|SMPD3	-0.48	MyList
GO Biological Processes	19	GO:0036075	replacement ossification	19_GO:0032501 multicellular organismal process	-3.8	29	9	30293	32	98	3	3.1	1.7	875|8817|55512	CBS|FGF18|SMPD3	-0.48	MyList
GO Biological Processes	19	GO:0061036	positive regulation of cartilage development	19_GO:0032502 developmental process	-3.8	29	9	30293	32	98	3	3.1	1.7	5593|7704|8817	PRKG2|ZBTB16|FGF18	-0.48	MyList
GO Biological Processes	19	GO:0010232	vascular transport	19_GO:0051179 localization	-3.7	14	7.1	30293	86	98	4	4.1	2	477|6517|9429|10396	ATP1A2|SLC2A4|ABCG2|ATP8A1	-0.48	MyList
GO Biological Processes	19	GO:0150104	transport across blood-brain barrier	19_GO:0051179 localization	-3.7	14	7.1	30293	86	98	4	4.1	2	477|6517|9429|10396	ATP1A2|SLC2A4|ABCG2|ATP8A1	-0.48	MyList
GO Biological Processes	19	GO:0050767	regulation of neurogenesis	19_GO:0032502 developmental process	-3.5	5.5	5.1	30293	393	98	7	7.1	2.6	5457|9423|10683|50937|56896|57611|65078	POU4F1|NTN1|DLL3|CDON|DPYSL5|ISLR2|RTN4R	-0.3	MyList
GO Biological Processes	19	GO:0031345	negative regulation of cell projection organization	19_GO:0048519 negative regulation of biological process	-3.3	7.8	5.5	30293	197	98	5	5.1	2.2	5909|9423|22876|56896|65078	RAP1GAP|NTN1|INPP5F|DPYSL5|RTN4R	-0.14	MyList
Reactome Gene Sets	6	R-HSA-397014	Muscle contraction		-3.3	7.5	5.4	30293	205	98	5	5.1	2.2	477|492|6547|8645|30820	ATP1A2|ATP2B3|SLC8A3|KCNK5|KCNIP1	-0.12	MyList
GO Biological Processes	19	GO:0098660	inorganic ion transmembrane transport	19_GO:0051179 localization	-3.2	3.8	4.4	30293	724	98	9	9.2	2.9	477|492|6547|8645|9177|30820|55117|56704|57101	ATP1A2|ATP2B3|SLC8A3|KCNK5|HTR3B|KCNIP1|SLC6A15|JPH1|ANO2	-0.12	MyList
GO Biological Processes	19	GO:0042593	glucose homeostasis	19_GO:0042592 homeostatic process	-3.2	7.4	5.3	30293	210	98	5	5.1	2.2	5563|5836|6517|25825|28999	PRKAA2|PYGL|SLC2A4|BACE2|KLF15	-0.12	MyList
GO Biological Processes	19	GO:0033500	carbohydrate homeostasis	19_GO:0042592 homeostatic process	-3.2	7.3	5.3	30293	211	98	5	5.1	2.2	5563|5836|6517|25825|28999	PRKAA2|PYGL|SLC2A4|BACE2|KLF15	-0.12	MyList
GO Biological Processes	19	GO:0032330	regulation of chondrocyte differentiation	19_GO:0032502 developmental process	-3.2	17	6.8	30293	53	98	3	3.1	1.7	5593|7704|8817	PRKG2|ZBTB16|FGF18	-0.12	MyList
KEGG Pathway	24	hsa04961	Endocrine and other factor-regulated calcium reabsorption		-3.2	17	6.8	30293	53	98	3	3.1	1.7	477|492|6547	ATP1A2|ATP2B3|SLC8A3	-0.12	MyList
Reactome Gene Sets	6	R-HSA-5578775	Ion homeostasis		-3.1	17	6.6	30293	56	98	3	3.1	1.7	477|492|6547	ATP1A2|ATP2B3|SLC8A3	-0.073	MyList
Reactome Gene Sets	6	R-HSA-936837	Ion transport by P-type ATPases		-3.1	16	6.6	30293	57	98	3	3.1	1.7	477|492|10396	ATP1A2|ATP2B3|ATP8A1	-0.07	MyList
GO Biological Processes	19	GO:0060350	endochondral bone morphogenesis	19_GO:0032502 developmental process	-3	15	6.4	30293	60	98	3	3.1	1.7	875|8817|55512	CBS|FGF18|SMPD3	-0.053	MyList
KEGG Pathway	24	hsa04978	Mineral absorption		-3	15	6.4	30293	60	98	3	3.1	1.7	477|492|6547	ATP1A2|ATP2B3|SLC8A3	-0.053	MyList
GO Biological Processes	19	GO:0098662	inorganic cation transmembrane transport	19_GO:0051179 localization	-3	3.9	4.2	30293	628	98	8	8.2	2.8	477|492|6547|8645|9177|30820|55117|56704	ATP1A2|ATP2B3|SLC8A3|KCNK5|HTR3B|KCNIP1|SLC6A15|JPH1	-0.053	MyList
KEGG Pathway	24	hsa04371	Apelin signaling pathway		-3	8.9	5.3	30293	139	98	4	4.1	2	5563|6547|8862|440738	PRKAA2|SLC8A3|APLN|MAP1LC3C	-0.03	MyList
GO Biological Processes	19	GO:0098655	monoatomic cation transmembrane transport	19_GO:0051179 localization	-2.9	3.8	4.2	30293	644	98	8	8.2	2.8	477|492|6547|8645|10396|30820|55117|56704	ATP1A2|ATP2B3|SLC8A3|KCNK5|ATP8A1|KCNIP1|SLC6A15|JPH1	-0.017	MyList
GO Biological Processes	19	GO:0030534	adult behavior	19_GO:0032501 multicellular organismal process	-2.9	8.6	5.2	30293	144	98	4	4.1	2	477|2912|9378|22876	ATP1A2|GRM2|NRXN1|INPP5F	-0.0052	MyList
GO Biological Processes	19	GO:0050768	negative regulation of neurogenesis	19_GO:0032502 developmental process	-2.8	8.3	5.1	30293	149	98	4	4.1	2	9423|10683|56896|65078	NTN1|DLL3|DPYSL5|RTN4R	0	MyList
GO Biological Processes	19	GO:0007612	learning	19_GO:0032501 multicellular organismal process	-2.8	8.1	5	30293	153	98	4	4.1	2	477|6547|9378|10396	ATP1A2|SLC8A3|NRXN1|ATP8A1	0	MyList
GO Biological Processes	19	GO:0045600	positive regulation of fat cell differentiation	19_GO:0032502 developmental process	-2.8	13	5.8	30293	71	98	3	3.1	1.7	2487|7704|55885	FRZB|ZBTB16|LMO3	0	MyList
GO Biological Processes	19	GO:0051961	negative regulation of nervous system development	19_GO:0032502 developmental process	-2.8	8	5	30293	155	98	4	4.1	2	9423|10683|56896|65078	NTN1|DLL3|DPYSL5|RTN4R	0	MyList
GO Biological Processes	19	GO:0015711	organic anion transport	19_GO:0051179 localization	-2.7	4.7	4.2	30293	396	98	6	6.1	2.4	1381|2912|6517|9429|55117|118980	CRABP1|GRM2|SLC2A4|ABCG2|SLC6A15|SFXN2	0	MyList
GO Biological Processes	19	GO:0062197	cellular response to chemical stress	19_GO:0050896 response to stimulus	-2.7	5.6	4.4	30293	274	98	5	5.1	2.2	5563|6517|51142|55512|219736	PRKAA2|SLC2A4|CHCHD2|SMPD3|STOX1	0	MyList
GO Biological Processes	19	GO:0003018	vascular process in circulatory system	19_GO:0032501 multicellular organismal process	-2.7	5.6	4.4	30293	275	98	5	5.1	2.2	477|875|6517|9429|10396	ATP1A2|CBS|SLC2A4|ABCG2|ATP8A1	0	MyList
GO Biological Processes	19	GO:0007611	learning or memory	19_GO:0032501 multicellular organismal process	-2.7	5.6	4.4	30293	277	98	5	5.1	2.2	477|6517|6547|9378|10396	ATP1A2|SLC2A4|SLC8A3|NRXN1|ATP8A1	0	MyList
GO Biological Processes	19	GO:0042886	amide transport	19_GO:0051179 localization	-2.7	7.4	4.7	30293	166	98	4	4.1	2	2912|5455|9429|55512	GRM2|POU3F3|ABCG2|SMPD3	0	MyList
GO Biological Processes	19	GO:0030900	forebrain development	19_GO:0032502 developmental process	-2.7	4.6	4.1	30293	407	98	6	6.1	2.4	477|5453|5455|5457|50937|65078	ATP1A2|POU3F1|POU3F3|POU4F1|CDON|RTN4R	0	MyList
KEGG Pathway	24	hsa04022	cGMP-PKG signaling pathway		-2.7	7.4	4.7	30293	167	98	4	4.1	2	477|492|5593|6547	ATP1A2|ATP2B3|PRKG2|SLC8A3	0	MyList
GO Biological Processes	19	GO:0051966	regulation of synaptic transmission, glutamatergic	19_GO:0050789 regulation of biological process	-2.6	12	5.4	30293	80	98	3	3.1	1.7	477|2912|9378	ATP1A2|GRM2|NRXN1	0	MyList
WikiPathways	27	WP5420	ADHD and Autism ASD linked metabolic pathways and SNP		-2.6	5.4	4.3	30293	285	98	5	5.1	2.2	875|2912|9177|9378|55034	CBS|GRM2|HTR3B|NRXN1|MOCOS	0	MyList
GO Biological Processes	19	GO:0051216	cartilage development	19_GO:0032502 developmental process	-2.6	7.1	4.6	30293	173	98	4	4.1	2	875|7704|8817|55512	CBS|ZBTB16|FGF18|SMPD3	0	MyList
GO Biological Processes	19	GO:0010721	negative regulation of cell development	19_GO:0032502 developmental process	-2.6	5.4	4.2	30293	288	98	5	5.1	2.2	2487|9423|10683|56896|65078	FRZB|NTN1|DLL3|DPYSL5|RTN4R	0	MyList
Reactome Gene Sets	6	R-HSA-382551	Transport of small molecules		-2.6	3.4	3.7	30293	727	98	8	8.2	2.8	477|492|6517|6547|9429|10396|55117|57101	ATP1A2|ATP2B3|SLC2A4|SLC8A3|ABCG2|ATP8A1|SLC6A15|ANO2	0	MyList
Reactome Gene Sets	6	R-HSA-418346	Platelet homeostasis		-2.5	11	5.1	30293	88	98	3	3.1	1.7	492|5593|6547	ATP2B3|PRKG2|SLC8A3	0	MyList
GO Biological Processes	19	GO:0001822	kidney development	19_GO:0032502 developmental process	-2.5	5.2	4.1	30293	300	98	5	5.1	2.2	4326|5455|7021|7704|28999	MMP17|POU3F3|TFAP2B|ZBTB16|KLF15	0	MyList
GO Biological Processes	19	GO:0007631	feeding behavior	19_GO:0032501 multicellular organismal process	-2.5	10	5.1	30293	89	98	3	3.1	1.7	4326|5457|8862	MMP17|POU4F1|APLN	0	MyList
GO Biological Processes	19	GO:0046942	carboxylic acid transport	19_GO:0051179 localization	-2.5	5.1	4.1	30293	304	98	5	5.1	2.2	1381|2912|9429|55117|118980	CRABP1|GRM2|ABCG2|SLC6A15|SFXN2	0	MyList
GO Biological Processes	19	GO:0015849	organic acid transport	19_GO:0051179 localization	-2.5	5.1	4.1	30293	305	98	5	5.1	2.2	1381|2912|9429|55117|118980	CRABP1|GRM2|ABCG2|SLC6A15|SFXN2	0	MyList
Reactome Gene Sets	6	R-HSA-983712	Ion channel transport		-2.5	6.6	4.4	30293	186	98	4	4.1	2	477|492|10396|57101	ATP1A2|ATP2B3|ATP8A1|ANO2	0	MyList
GO Biological Processes	19	GO:0042391	regulation of membrane potential	19_GO:0065007 biological regulation	-2.5	4.2	3.8	30293	446	98	6	6.1	2.4	477|6547|8645|9177|9378|219736	ATP1A2|SLC8A3|KCNK5|HTR3B|NRXN1|STOX1	0	MyList
GO Biological Processes	19	GO:0030516	regulation of axon extension	19_GO:0040007 growth	-2.5	10	5	30293	92	98	3	3.1	1.7	9423|57611|65078	NTN1|ISLR2|RTN4R	0	MyList
GO Biological Processes	19	GO:0072001	renal system development	19_GO:0032502 developmental process	-2.5	5	4	30293	310	98	5	5.1	2.2	4326|5455|7021|7704|28999	MMP17|POU3F3|TFAP2B|ZBTB16|KLF15	0	MyList
KEGG Pathway	24	hsa04970	Salivary secretion		-2.5	10	4.9	30293	93	98	3	3.1	1.7	477|492|5593	ATP1A2|ATP2B3|PRKG2	0	MyList
GO Biological Processes	19	GO:0060348	bone development	19_GO:0032502 developmental process	-2.4	6.4	4.3	30293	194	98	4	4.1	2	875|7704|8817|55512	CBS|ZBTB16|FGF18|SMPD3	0	MyList
GO Biological Processes	19	GO:0051952	regulation of amine transport	19_GO:0051179 localization	-2.4	9.7	4.8	30293	96	98	3	3.1	1.7	477|2912|148281	ATP1A2|GRM2|SYT6	0	MyList
GO Biological Processes	19	GO:0006812	monoatomic cation transport	19_GO:0051179 localization	-2.4	3.2	3.5	30293	781	98	8	8.2	2.8	477|492|6547|8645|10396|30820|55117|56704	ATP1A2|ATP2B3|SLC8A3|KCNK5|ATP8A1|KCNIP1|SLC6A15|JPH1	0	MyList
GO Biological Processes	19	GO:0050890	cognition	19_GO:0032501 multicellular organismal process	-2.4	4.8	3.9	30293	320	98	5	5.1	2.2	477|6517|6547|9378|10396	ATP1A2|SLC2A4|SLC8A3|NRXN1|ATP8A1	0	MyList
GO Biological Processes	19	GO:0060349	bone morphogenesis	19_GO:0032502 developmental process	-2.4	9.4	4.8	30293	99	98	3	3.1	1.7	875|8817|55512	CBS|FGF18|SMPD3	0	MyList
GO Biological Processes	19	GO:0008016	regulation of heart contraction	19_GO:0032501 multicellular organismal process	-2.4	6.1	4.1	30293	204	98	4	4.1	2	477|492|6547|8862	ATP1A2|ATP2B3|SLC8A3|APLN	0	MyList
KEGG Pathway	24	hsa04974	Protein digestion and absorption		-2.3	9	4.6	30293	103	98	3	3.1	1.7	477|6547|8645	ATP1A2|SLC8A3|KCNK5	0	MyList
GO Biological Processes	19	GO:0030001	metal ion transport	19_GO:0051179 localization	-2.3	3.4	3.5	30293	636	98	7	7.1	2.6	477|492|6547|8645|30820|55117|56704	ATP1A2|ATP2B3|SLC8A3|KCNK5|KCNIP1|SLC6A15|JPH1	0	MyList
GO Biological Processes	19	GO:0098659	inorganic cation import across plasma membrane	19_GO:0051179 localization	-2.3	8.9	4.6	30293	104	98	3	3.1	1.7	477|6547|8645	ATP1A2|SLC8A3|KCNK5	0	MyList
GO Biological Processes	19	GO:0099587	inorganic ion import across plasma membrane	19_GO:0051179 localization	-2.3	8.9	4.6	30293	104	98	3	3.1	1.7	477|6547|8645	ATP1A2|SLC8A3|KCNK5	0	MyList
GO Biological Processes	19	GO:0009952	anterior/posterior pattern specification	19_GO:0032502 developmental process	-2.3	5.8	4	30293	214	98	4	4.1	2	7704|10683|50937|56033	ZBTB16|DLL3|CDON|BARX1	0	MyList
KEGG Pathway	24	hsa04931	Insulin resistance		-2.3	8.6	4.5	30293	108	98	3	3.1	1.7	5563|5836|6517	PRKAA2|PYGL|SLC2A4	0	MyList
GO Biological Processes	19	GO:0061387	regulation of extent of cell growth	19_GO:0040007 growth	-2.3	8.5	4.5	30293	109	98	3	3.1	1.7	9423|57611|65078	NTN1|ISLR2|RTN4R	0	MyList
GO Biological Processes	19	GO:0072009	nephron epithelium development	19_GO:0032502 developmental process	-2.3	8.5	4.5	30293	109	98	3	3.1	1.7	5455|7021|28999	POU3F3|TFAP2B|KLF15	0	MyList
GO Biological Processes	19	GO:0006869	lipid transport	19_GO:0051179 localization	-2.3	4.5	3.7	30293	347	98	5	5.1	2.2	1381|4833|9429|10396|343702	CRABP1|NME4|ABCG2|ATP8A1|XKR7	0	MyList
GO Biological Processes	19	GO:0001501	skeletal system development	19_GO:0032502 developmental process	-2.2	3.7	3.5	30293	500	98	6	6.1	2.4	875|2487|7704|8817|10683|55512	CBS|FRZB|ZBTB16|FGF18|DLL3|SMPD3	0	MyList
GO Biological Processes	19	GO:0003013	circulatory system process	19_GO:0032501 multicellular organismal process	-2.2	3.7	3.4	30293	507	98	6	6.1	2.4	477|875|6517|8862|9429|10396	ATP1A2|CBS|SLC2A4|APLN|ABCG2|ATP8A1	0	MyList
GO Biological Processes	19	GO:0061448	connective tissue development	19_GO:0032502 developmental process	-2.2	5.4	3.8	30293	230	98	4	4.1	2	875|7704|8817|55512	CBS|ZBTB16|FGF18|SMPD3	0	MyList
GO Biological Processes	19	GO:0002685	regulation of leukocyte migration	19_GO:0040011 locomotion	-2.2	5.4	3.8	30293	230	98	4	4.1	2	2277|4345|23604|55512	VEGFD|CD200|DAPK2|SMPD3	0	MyList
GO Biological Processes	19	GO:0007409	axonogenesis	19_GO:0032502 developmental process	-2.2	4.2	3.5	30293	366	98	5	5.1	2.2	5457|9378|9423|56896|65078	POU4F1|NRXN1|NTN1|DPYSL5|RTN4R	0	MyList
GO Biological Processes	19	GO:0008283	cell population proliferation	19_GO:0009987 cellular process	-2.1	3.1	3.2	30293	696	98	7	7.1	2.6	2277|5455|6517|7704|8817|9423|50937	VEGFD|POU3F3|SLC2A4|ZBTB16|FGF18|NTN1|CDON	0	MyList
GO Biological Processes	19	GO:0046903	secretion	19_GO:0051179 localization	-2.1	3.5	3.3	30293	529	98	6	6.1	2.4	2912|8862|9378|55512|115827|148281	GRM2|APLN|NRXN1|SMPD3|RAB3C|SYT6	0	MyList
KEGG Pathway	24	hsa05200	Pathways in cancer		-2.1	3.5	3.3	30293	531	98	6	6.1	2.4	2277|2944|7704|8817|10683|23604	VEGFD|GSTM1|ZBTB16|FGF18|DLL3|DAPK2	0	MyList
GO Biological Processes	19	GO:0010876	lipid localization	19_GO:0051179 localization	-2.1	4	3.4	30293	382	98	5	5.1	2.2	1381|4833|9429|10396|343702	CRABP1|NME4|ABCG2|ATP8A1|XKR7	0	MyList
GO Biological Processes	19	GO:0006865	amino acid transport	19_GO:0051179 localization	-2.1	7.3	4.1	30293	127	98	3	3.1	1.7	2912|55117|118980	GRM2|SLC6A15|SFXN2	0	MyList
WikiPathways	27	WP236	Adipogenesis		-2	7.1	4	30293	131	98	3	3.1	1.7	2487|6517|28999	FRZB|SLC2A4|KLF15	0	MyList
KEGG Pathway	24	hsa04020	Calcium signaling pathway		-2	4.9	3.5	30293	253	98	4	4.1	2	492|2277|6547|8817	ATP2B3|VEGFD|SLC8A3|FGF18	0	MyList
GO Biological Processes	19	GO:0007420	brain development	19_GO:0032502 developmental process	-2	3	3.1	30293	727	98	7	7.1	2.6	477|875|5453|5455|5457|50937|65078	ATP1A2|CBS|POU3F1|POU3F3|POU4F1|CDON|RTN4R	0	MyList
GO Biological Processes	19	GO:0035725	sodium ion transmembrane transport	19_GO:0051179 localization	-2	6.9	3.9	30293	135	98	3	3.1	1.7	477|6547|55117	ATP1A2|SLC8A3|SLC6A15	0	MyList
GO Biological Processes	19	GO:1903008	organelle disassembly	19_GO:0009987 cellular process	-2	6.9	3.9	30293	135	98	3	3.1	1.7	5563|124602|440738	PRKAA2|KIF19|MAP1LC3C	0	MyList
GO Biological Processes	19	GO:0045596	negative regulation of cell differentiation	19_GO:0032502 developmental process	-2	2.9	3	30293	734	98	7	7.1	2.6	2487|5909|7704|9423|10683|56896|65078	FRZB|RAP1GAP|ZBTB16|NTN1|DLL3|DPYSL5|RTN4R	0	MyList
GO Biological Processes	19	GO:1903522	regulation of blood circulation	19_GO:0032501 multicellular organismal process	-2	4.8	3.5	30293	258	98	4	4.1	2	477|492|6547|8862	ATP1A2|ATP2B3|SLC8A3|APLN	0	MyList
