## Supplemental Table 10 for "Human ectodermal organoids reveal the cellular origin of DiGeorge Syndrome"

### Sheet: GO_AllLists
Category	CategoryID	GO	Description	PARENT_GO	LogP	Enrichment	Z-score	#TotalGeneInLibrary	#GeneInGO	#GeneInHitList	#GeneInGOAndHitList	%InGO	STDV %InGO	GeneID	Hits	Log(q-value)	GeneList
GO Biological Processes	19	GO:0048706	embryonic skeletal system development	19_GO:0032502 developmental process	-17	34	21	30293	128	98	14	14	3.5	579|3198|3200|3202|3205|3207|3216|3218|3219|3223|3225|3233|3236|9464	NKX3-2|HOXA1|HOXA3|HOXA5|HOXA9|HOXA11|HOXB6|HOXB8|HOXB9|HOXC6|HOXC9|HOXD4|HOXD10|HAND2	-13	MyList
GO Biological Processes	19	GO:0003002	regionalization	19_GO:0032502 developmental process	-16	14	15	30293	412	98	19	19	4	579|1482|3200|3202|3205|3206|3207|3216|3218|3219|3223|3224|3225|3233|3236|3237|9421|9464|57057	NKX3-2|NKX2-5|HOXA3|HOXA5|HOXA9|HOXA10|HOXA11|HOXB6|HOXB8|HOXB9|HOXC6|HOXC8|HOXC9|HOXD4|HOXD10|HOXD11|HAND1|HAND2|TBX20	-12	MyList
GO Biological Processes	19	GO:0048562	embryonic organ morphogenesis	19_GO:0032502 developmental process	-16	18	17	30293	295	98	17	17	3.8	579|1482|3198|3200|3202|3205|3207|3216|3218|3219|3225|3233|3236|6943|9421|9464|57057	NKX3-2|NKX2-5|HOXA1|HOXA3|HOXA5|HOXA9|HOXA11|HOXB6|HOXB8|HOXB9|HOXC9|HOXD4|HOXD10|TCF21|HAND1|HAND2|TBX20	-12	MyList
GO Biological Processes	19	GO:0048568	embryonic organ development	19_GO:0032502 developmental process	-15	13	15	30293	452	98	19	19	4	579|1482|3198|3200|3202|3205|3207|3216|3218|3219|3225|3233|3236|3481|6943|9421|9464|57057|137814	NKX3-2|NKX2-5|HOXA1|HOXA3|HOXA5|HOXA9|HOXA11|HOXB6|HOXB8|HOXB9|HOXC9|HOXD4|HOXD10|IGF2|TCF21|HAND1|HAND2|TBX20|NKX2-6	-12	MyList
GO Biological Processes	19	GO:0007389	pattern specification process	19_GO:0032502 developmental process	-15	13	15	30293	459	98	19	19	4	579|1482|3200|3202|3205|3206|3207|3216|3218|3219|3223|3224|3225|3233|3236|3237|9421|9464|57057	NKX3-2|NKX2-5|HOXA3|HOXA5|HOXA9|HOXA10|HOXA11|HOXB6|HOXB8|HOXB9|HOXC6|HOXC8|HOXC9|HOXD4|HOXD10|HOXD11|HAND1|HAND2|TBX20	-12	MyList
GO Biological Processes	19	GO:0048598	embryonic morphogenesis	19_GO:0032502 developmental process	-14	11	13	30293	585	98	20	20	4.1	579|1482|3198|3200|3202|3205|3206|3207|3216|3218|3219|3225|3233|3236|3481|3914|6943|9421|9464|57057	NKX3-2|NKX2-5|HOXA1|HOXA3|HOXA5|HOXA9|HOXA10|HOXA11|HOXB6|HOXB8|HOXB9|HOXC9|HOXD4|HOXD10|IGF2|LAMB3|TCF21|HAND1|HAND2|TBX20	-11	MyList
GO Biological Processes	19	GO:0009792	embryo development ending in birth or egg hatching	19_GO:0032502 developmental process	-14	9.7	13	30293	669	98	21	21	4.1	579|1482|2128|3198|3200|3202|3205|3207|3216|3218|3219|3223|3225|3233|3236|3481|5801|9421|9464|84525|137814	NKX3-2|NKX2-5|EVX1|HOXA1|HOXA3|HOXA5|HOXA9|HOXA11|HOXB6|HOXB8|HOXB9|HOXC6|HOXC9|HOXD4|HOXD10|IGF2|PTPRR|HAND1|HAND2|HOPX|NKX2-6	-11	MyList
GO Biological Processes	19	GO:0048704	embryonic skeletal system morphogenesis	19_GO:0032502 developmental process	-14	36	19	30293	94	98	11	11	3.2	3198|3200|3202|3205|3207|3216|3218|3219|3225|3233|3236	HOXA1|HOXA3|HOXA5|HOXA9|HOXA11|HOXB6|HOXB8|HOXB9|HOXC9|HOXD4|HOXD10	-10	MyList
GO Biological Processes	19	GO:0043009	chordate embryonic development	19_GO:0032502 developmental process	-14	9.5	13	30293	648	98	20	20	4.1	579|1482|3198|3200|3202|3205|3207|3216|3218|3219|3223|3225|3233|3236|3481|5801|9421|9464|84525|137814	NKX3-2|NKX2-5|HOXA1|HOXA3|HOXA5|HOXA9|HOXA11|HOXB6|HOXB8|HOXB9|HOXC6|HOXC9|HOXD4|HOXD10|IGF2|PTPRR|HAND1|HAND2|HOPX|NKX2-6	-10	MyList
GO Biological Processes	19	GO:0001501	skeletal system development	19_GO:0032502 developmental process	-13	11	13	30293	500	98	18	18	3.9	579|3198|3200|3202|3205|3206|3207|3216|3218|3219|3223|3224|3225|3233|3236|3694|9421|9464	NKX3-2|HOXA1|HOXA3|HOXA5|HOXA9|HOXA10|HOXA11|HOXB6|HOXB8|HOXB9|HOXC6|HOXC8|HOXC9|HOXD4|HOXD10|ITGB6|HAND1|HAND2	-10	MyList
GO Biological Processes	19	GO:0009952	anterior/posterior pattern specification	19_GO:0032502 developmental process	-13	19	15	30293	214	98	13	13	3.4	3200|3202|3205|3206|3207|3216|3218|3219|3223|3224|3225|3233|3236	HOXA3|HOXA5|HOXA9|HOXA10|HOXA11|HOXB6|HOXB8|HOXB9|HOXC6|HOXC8|HOXC9|HOXD4|HOXD10	-9.3	MyList
GO Biological Processes	19	GO:0048705	skeletal system morphogenesis	19_GO:0032502 developmental process	-12	18	14	30293	227	98	13	13	3.4	579|3198|3200|3202|3205|3207|3216|3218|3219|3224|3225|3233|3236	NKX3-2|HOXA1|HOXA3|HOXA5|HOXA9|HOXA11|HOXB6|HOXB8|HOXB9|HOXC8|HOXC9|HOXD4|HOXD10	-9	MyList
GO Biological Processes	19	GO:0009954	proximal/distal pattern formation	19_GO:0032502 developmental process	-8.9	55	18	30293	34	98	6	6.1	2.4	3205|3206|3207|3219|3225|3236	HOXA9|HOXA10|HOXA11|HOXB9|HOXC9|HOXD10	-5.7	MyList
GO Biological Processes	19	GO:0048732	gland development	19_GO:0032502 developmental process	-7.9	8.7	9.1	30293	426	98	12	12	3.3	335|1482|3200|3202|3205|3206|3207|3219|3481|6943|9464|159296	APOA1|NKX2-5|HOXA3|HOXA5|HOXA9|HOXA10|HOXA11|HOXB9|IGF2|TCF21|HAND2|NKX2-3	-4.7	MyList
GO Biological Processes	19	GO:0048534	hematopoietic or lymphoid organ development	19_GO:0002376 immune system process	-7.5	22	12	30293	98	98	7	7.1	2.6	579|1482|3200|3575|6943|9464|159296	NKX3-2|NKX2-5|HOXA3|IL7R|TCF21|HAND2|NKX2-3	-4.3	MyList
GO Biological Processes	19	GO:0003207	cardiac chamber formation	19_GO:0032502 developmental process	-7.5	110	21	30293	11	98	4	4.1	2	1482|9421|9464|57057	NKX2-5|HAND1|HAND2|TBX20	-4.3	MyList
GO Biological Processes	19	GO:0060537	muscle tissue development	19_GO:0032502 developmental process	-6.7	9	8.5	30293	345	98	10	10	3.1	70|1482|2702|3236|5239|6943|9421|57057|84525|137814	ACTC1|NKX2-5|GJA5|HOXD10|PGM5|TCF21|HAND1|TBX20|HOPX|NKX2-6	-3.6	MyList
GO Biological Processes	19	GO:0014706	striated muscle tissue development	19_GO:0032502 developmental process	-6.5	12	9.2	30293	200	98	8	8.2	2.8	70|1482|2702|5239|9421|57057|84525|137814	ACTC1|NKX2-5|GJA5|PGM5|HAND1|TBX20|HOPX|NKX2-6	-3.4	MyList
GO Biological Processes	19	GO:0035239	tube morphogenesis	19_GO:0032502 developmental process	-6.5	5.9	7.4	30293	682	98	13	13	3.4	1482|2702|3198|3200|3202|3207|3237|6943|9421|9464|57057|84432|159296	NKX2-5|GJA5|HOXA1|HOXA3|HOXA5|HOXA11|HOXD11|TCF21|HAND1|HAND2|TBX20|PROK1|NKX2-3	-3.4	MyList
GO Biological Processes	19	GO:0060435	bronchiole development	19_GO:0032502 developmental process	-6.5	190	24	30293	5	98	3	3.1	1.7	3202|3694|6943	HOXA5|ITGB6|TCF21	-3.4	MyList
GO Biological Processes	19	GO:0055123	digestive system development	19_GO:0032502 developmental process	-6.4	15	9.6	30293	143	98	7	7.1	2.6	579|3202|3481|4852|6943|137814|159296	NKX3-2|HOXA5|IGF2|NPY|TCF21|NKX2-6|NKX2-3	-3.3	MyList
GO Biological Processes	19	GO:0003215	cardiac right ventricle morphogenesis	19_GO:0032502 developmental process	-6.3	62	16	30293	20	98	4	4.1	2	1482|9421|9464|57057	NKX2-5|HAND1|HAND2|TBX20	-3.3	MyList
GO Biological Processes	19	GO:0002520	immune system development	19_GO:0002376 immune system process	-6	13	8.9	30293	164	98	7	7.1	2.6	579|1482|3200|3575|6943|9464|159296	NKX3-2|NKX2-5|HOXA3|IL7R|TCF21|HAND2|NKX2-3	-3	MyList
Reactome Gene Sets	6	R-HSA-9733709	Cardiogenesis		-5.8	46	13	30293	27	98	4	4.1	2	1482|9421|9464|57057	NKX2-5|HAND1|HAND2|TBX20	-2.8	MyList
GO Biological Processes	19	GO:0003211	cardiac ventricle formation	19_GO:0032502 developmental process	-5.7	120	19	30293	8	98	3	3.1	1.7	1482|9421|9464	NKX2-5|HAND1|HAND2	-2.8	MyList
GO Biological Processes	19	GO:0002009	morphogenesis of an epithelium	19_GO:0032502 developmental process	-5.6	6.8	7.1	30293	455	98	10	10	3.1	1482|3202|3207|3237|3853|6943|9421|9464|57057|94234	NKX2-5|HOXA5|HOXA11|HOXD11|KRT6A|TCF21|HAND1|HAND2|TBX20|FOXQ1	-2.7	MyList
GO Biological Processes	19	GO:0048729	tissue morphogenesis	19_GO:0032502 developmental process	-5.6	6	6.8	30293	570	98	11	11	3.2	70|1482|3202|3207|3237|3853|6943|9421|9464|57057|94234	ACTC1|NKX2-5|HOXA5|HOXA11|HOXD11|KRT6A|TCF21|HAND1|HAND2|TBX20|FOXQ1	-2.7	MyList
GO Biological Processes	19	GO:0048738	cardiac muscle tissue development	19_GO:0032502 developmental process	-5.5	11	8.1	30293	194	98	7	7.1	2.6	70|1482|2702|9421|57057|84525|137814	ACTC1|NKX2-5|GJA5|HAND1|TBX20|HOPX|NKX2-6	-2.6	MyList
GO Biological Processes	19	GO:0060536	cartilage morphogenesis	19_GO:0032502 developmental process	-5.4	93	17	30293	10	98	3	3.1	1.7	3202|9421|9464	HOXA5|HAND1|HAND2	-2.5	MyList
GO Biological Processes	19	GO:0048565	digestive tract development	19_GO:0032502 developmental process	-5.4	14	8.6	30293	131	98	6	6.1	2.4	579|3202|4852|6943|137814|159296	NKX3-2|HOXA5|NPY|TCF21|NKX2-6|NKX2-3	-2.5	MyList
GO Biological Processes	19	GO:0048536	spleen development	19_GO:0002376 immune system process	-5.2	33	11	30293	38	98	4	4.1	2	579|1482|6943|159296	NKX3-2|NKX2-5|TCF21|NKX2-3	-2.3	MyList
GO Biological Processes	19	GO:0061061	muscle structure development	19_GO:0032502 developmental process	-5.1	6	6.5	30293	518	98	10	10	3.1	70|1482|3236|3481|5239|6943|7111|9421|57057|137814	ACTC1|NKX2-5|HOXD10|IGF2|PGM5|TCF21|TMOD1|HAND1|TBX20|NKX2-6	-2.3	MyList
GO Biological Processes	19	GO:0001568	blood vessel development	19_GO:0032502 developmental process	-5.1	5.9	6.4	30293	526	98	10	10	3.1	1482|2701|2702|3198|3200|6943|9421|9464|57057|84432	NKX2-5|GJA4|GJA5|HOXA1|HOXA3|TCF21|HAND1|HAND2|TBX20|PROK1	-2.3	MyList
GO Biological Processes	19	GO:0035050	embryonic heart tube development	19_GO:0032502 developmental process	-5.1	18	9	30293	85	98	5	5.1	2.2	1482|9421|9464|57057|137814	NKX2-5|HAND1|HAND2|TBX20|NKX2-6	-2.3	MyList
GO Biological Processes	19	GO:0060562	epithelial tube morphogenesis	19_GO:0032502 developmental process	-5.1	7.9	7	30293	314	98	8	8.2	2.8	1482|3202|3207|3237|6943|9421|9464|57057	NKX2-5|HOXA5|HOXA11|HOXD11|TCF21|HAND1|HAND2|TBX20	-2.3	MyList
GO Biological Processes	19	GO:0001944	vasculature development	19_GO:0032502 developmental process	-4.9	5.7	6.3	30293	546	98	10	10	3.1	1482|2701|2702|3198|3200|6943|9421|9464|57057|84432	NKX2-5|GJA4|GJA5|HOXA1|HOXA3|TCF21|HAND1|HAND2|TBX20|PROK1	-2.2	MyList
GO Biological Processes	19	GO:0048514	blood vessel morphogenesis	19_GO:0032502 developmental process	-4.9	6.5	6.5	30293	431	98	9	9.2	2.9	1482|2702|3198|3200|6943|9421|9464|57057|84432	NKX2-5|GJA5|HOXA1|HOXA3|TCF21|HAND1|HAND2|TBX20|PROK1	-2.2	MyList
GO Biological Processes	19	GO:0060485	mesenchyme development	19_GO:0032502 developmental process	-4.8	8.8	7	30293	247	98	7	7.1	2.6	70|1482|3202|6943|9421|9464|57057	ACTC1|NKX2-5|HOXA5|TCF21|HAND1|HAND2|TBX20	-2	MyList
WikiPathways	27	WP1591	Heart development		-4.8	26	9.9	30293	47	98	4	4.1	2	1482|9421|9464|57057	NKX2-5|HAND1|HAND2|TBX20	-2	MyList
Reactome Gene Sets	6	R-HSA-372790	Signaling by GPCR		-4.7	4.8	5.8	30293	709	98	11	11	3.2	1393|2843|3354|4852|6003|6354|6751|9340|56670|57105|84432	CRHBP|GPR20|HTR1E|NPY|RGS13|CCL7|SSTR1|GLP2R|SUCNR1|CYSLTR2|PROK1	-2	MyList
GO Biological Processes	19	GO:0048286	lung alveolus development	19_GO:0032502 developmental process	-4.7	25	9.6	30293	50	98	4	4.1	2	3202|3694|6943|84525	HOXA5|ITGB6|TCF21|HOPX	-1.9	MyList
Reactome Gene Sets	6	R-HSA-500792	GPCR ligand binding		-4.7	5.9	6.1	30293	468	98	9	9.2	2.9	1393|3354|4852|6354|6751|9340|56670|57105|84432	CRHBP|HTR1E|NPY|CCL7|SSTR1|GLP2R|SUCNR1|CYSLTR2|PROK1	-1.9	MyList
WikiPathways	27	WP2406	Cardiac progenitor differentiation		-4.6	23	9.3	30293	53	98	4	4.1	2	70|1482|3481|57057	ACTC1|NKX2-5|IGF2|TBX20	-1.9	MyList
GO Biological Processes	19	GO:0060039	pericardium development	19_GO:0032502 developmental process	-4.5	49	12	30293	19	98	3	3.1	1.7	9464|57057|137814	HAND2|TBX20|NKX2-6	-1.8	MyList
GO Biological Processes	19	GO:0055008	cardiac muscle tissue morphogenesis	19_GO:0032502 developmental process	-4.3	20	8.6	30293	61	98	4	4.1	2	70|1482|9421|57057	ACTC1|NKX2-5|HAND1|TBX20	-1.6	MyList
GO Biological Processes	19	GO:0035113	embryonic appendage morphogenesis	19_GO:0032502 developmental process	-4.3	13	7.4	30293	122	98	5	5.1	2.2	3205|3206|3207|3236|9464	HOXA9|HOXA10|HOXA11|HOXD10|HAND2	-1.6	MyList
GO Biological Processes	19	GO:0030326	embryonic limb morphogenesis	19_GO:0032502 developmental process	-4.3	13	7.4	30293	122	98	5	5.1	2.2	3205|3206|3207|3236|9464	HOXA9|HOXA10|HOXA11|HOXD10|HAND2	-1.6	MyList
GO Biological Processes	19	GO:0050678	regulation of epithelial cell proliferation	19_GO:0050789 regulation of biological process	-4.3	6.1	5.9	30293	407	98	8	8.2	2.8	1482|2810|3202|3481|84432|137814|159296|406903	NKX2-5|SFN|HOXA5|IGF2|PROK1|NKX2-6|NKX2-3|MIR10B	-1.6	MyList
GO Biological Processes	19	GO:0003283	atrial septum development	19_GO:0032502 developmental process	-4.3	40	11	30293	23	98	3	3.1	1.7	1482|2702|57057	NKX2-5|GJA5|TBX20	-1.6	MyList
GO Biological Processes	19	GO:0003071	renal system process involved in regulation of systemic arterial blood pressure	19_GO:0032501 multicellular organismal process	-4.3	40	11	30293	23	98	3	3.1	1.7	2702|5972|56670	GJA5|REN|SUCNR1	-1.6	MyList
GO Biological Processes	19	GO:0003231	cardiac ventricle development	19_GO:0032502 developmental process	-4.2	12	7.2	30293	127	98	5	5.1	2.2	1482|2702|9421|9464|57057	NKX2-5|GJA5|HAND1|HAND2|TBX20	-1.6	MyList
GO Biological Processes	19	GO:0001947	heart looping	19_GO:0032502 developmental process	-4.2	19	8.3	30293	65	98	4	4.1	2	1482|9421|9464|57057	NKX2-5|HAND1|HAND2|TBX20	-1.6	MyList
GO Biological Processes	19	GO:0060065	uterus development	19_GO:0022414 reproductive process	-4.1	37	10	30293	25	98	3	3.1	1.7	3205|3206|3207	HOXA9|HOXA10|HOXA11	-1.5	MyList
GO Biological Processes	19	GO:0061371	determination of heart left/right asymmetry	19_GO:0032502 developmental process	-4.1	18	8	30293	70	98	4	4.1	2	1482|9421|9464|57057	NKX2-5|HAND1|HAND2|TBX20	-1.5	MyList
GO Biological Processes	19	GO:0043627	response to estrogen	19_GO:0050896 response to stimulus	-4.1	18	8	30293	70	98	4	4.1	2	336|1393|3206|3207	APOA2|CRHBP|HOXA10|HOXA11	-1.5	MyList
GO Biological Processes	19	GO:0030239	myofibril assembly	19_GO:0032502 developmental process	-4.1	18	8	30293	70	98	4	4.1	2	70|1482|5239|7111	ACTC1|NKX2-5|PGM5|TMOD1	-1.5	MyList
GO Biological Processes	19	GO:0060575	intestinal epithelial cell differentiation	19_GO:0032502 developmental process	-4.1	36	10	30293	26	98	3	3.1	1.7	579|3202|4852	NKX3-2|HOXA5|NPY	-1.5	MyList
GO Biological Processes	19	GO:0007368	determination of left/right symmetry	19_GO:0032502 developmental process	-4.1	11	6.9	30293	136	98	5	5.1	2.2	579|1482|9421|9464|57057	NKX3-2|NKX2-5|HAND1|HAND2|TBX20	-1.5	MyList
GO Biological Processes	19	GO:0003143	embryonic heart tube morphogenesis	19_GO:0032502 developmental process	-4.1	17	7.9	30293	71	98	4	4.1	2	1482|9421|9464|57057	NKX2-5|HAND1|HAND2|TBX20	-1.5	MyList
GO Biological Processes	19	GO:0003208	cardiac ventricle morphogenesis	19_GO:0032502 developmental process	-4.1	17	7.9	30293	71	98	4	4.1	2	1482|9421|9464|57057	NKX2-5|HAND1|HAND2|TBX20	-1.5	MyList
GO Biological Processes	19	GO:0048754	branching morphogenesis of an epithelial tube	19_GO:0032502 developmental process	-4.1	11	6.9	30293	137	98	5	5.1	2.2	3202|3207|3237|6943|57057	HOXA5|HOXA11|HOXD11|TCF21|TBX20	-1.5	MyList
GO Biological Processes	19	GO:0008283	cell population proliferation	19_GO:0009987 cellular process	-4.1	4.4	5.2	30293	696	98	10	10	3.1	335|1482|2810|3200|3575|9464|57057|84432|90865|137814	APOA1|NKX2-5|SFN|HOXA3|IL7R|HAND2|TBX20|PROK1|IL33|NKX2-6	-1.5	MyList
GO Biological Processes	19	GO:0055002	striated muscle cell development	19_GO:0032502 developmental process	-4	17	7.8	30293	72	98	4	4.1	2	70|1482|5239|7111	ACTC1|NKX2-5|PGM5|TMOD1	-1.5	MyList
GO Biological Processes	19	GO:0008406	gonad development	19_GO:0022414 reproductive process	-4	8.3	6.2	30293	224	98	6	6.1	2.4	174|3205|3206|3207|5972|6943	AFP|HOXA9|HOXA10|HOXA11|REN|TCF21	-1.5	MyList
GO Biological Processes	19	GO:0051146	striated muscle cell differentiation	19_GO:0032502 developmental process	-4	8.2	6.2	30293	225	98	6	6.1	2.4	70|1482|3481|5239|7111|137814	ACTC1|NKX2-5|IGF2|PGM5|TMOD1|NKX2-6	-1.5	MyList
GO Biological Processes	19	GO:0060415	muscle tissue morphogenesis	19_GO:0032502 developmental process	-4	17	7.7	30293	74	98	4	4.1	2	70|1482|9421|57057	ACTC1|NKX2-5|HAND1|TBX20	-1.5	MyList
GO Biological Processes	19	GO:0060972	left/right pattern formation	19_GO:0032502 developmental process	-4	11	6.7	30293	142	98	5	5.1	2.2	579|1482|9421|9464|57057	NKX3-2|NKX2-5|HAND1|HAND2|TBX20	-1.5	MyList
GO Biological Processes	19	GO:0045137	development of primary sexual characteristics	19_GO:0022414 reproductive process	-4	8.1	6.1	30293	229	98	6	6.1	2.4	174|3205|3206|3207|5972|6943	AFP|HOXA9|HOXA10|HOXA11|REN|TCF21	-1.5	MyList
GO Biological Processes	19	GO:0009855	determination of bilateral symmetry	19_GO:0032502 developmental process	-4	11	6.7	30293	143	98	5	5.1	2.2	579|1482|9421|9464|57057	NKX3-2|NKX2-5|HAND1|HAND2|TBX20	-1.5	MyList
GO Biological Processes	19	GO:0009799	specification of symmetry	19_GO:0032502 developmental process	-4	11	6.7	30293	143	98	5	5.1	2.2	579|1482|9421|9464|57057	NKX3-2|NKX2-5|HAND1|HAND2|TBX20	-1.5	MyList
GO Biological Processes	19	GO:0008584	male gonad development	19_GO:0022414 reproductive process	-4	11	6.7	30293	144	98	5	5.1	2.2	3205|3206|3207|5972|6943	HOXA9|HOXA10|HOXA11|REN|TCF21	-1.5	MyList
GO Biological Processes	19	GO:0030534	adult behavior	19_GO:0032501 multicellular organismal process	-4	11	6.7	30293	144	98	5	5.1	2.2	1393|3218|3236|4852|7111	CRHBP|HOXB8|HOXD10|NPY|TMOD1	-1.5	MyList
Reactome Gene Sets	6	R-HSA-373076	Class A/1 (Rhodopsin-like receptors)		-4	6.5	5.7	30293	335	98	7	7.1	2.6	3354|4852|6354|6751|56670|57105|84432	HTR1E|NPY|CCL7|SSTR1|SUCNR1|CYSLTR2|PROK1	-1.5	MyList
GO Biological Processes	19	GO:0046546	development of primary male sexual characteristics	19_GO:0022414 reproductive process	-4	11	6.6	30293	145	98	5	5.1	2.2	3205|3206|3207|5972|6943	HOXA9|HOXA10|HOXA11|REN|TCF21	-1.5	MyList
GO Biological Processes	19	GO:0001525	angiogenesis	19_GO:0032502 developmental process	-3.9	6.4	5.7	30293	338	98	7	7.1	2.6	2702|3200|6943|9421|9464|57057|84432	GJA5|HOXA3|TCF21|HAND1|HAND2|TBX20|PROK1	-1.5	MyList
GO Biological Processes	19	GO:0030878	thyroid gland development	19_GO:0032502 developmental process	-3.9	31	9.3	30293	30	98	3	3.1	1.7	1482|3200|3202	NKX2-5|HOXA3|HOXA5	-1.4	MyList
GO Biological Processes	19	GO:0035107	appendage morphogenesis	19_GO:0032502 developmental process	-3.9	10	6.5	30293	149	98	5	5.1	2.2	3205|3206|3207|3236|9464	HOXA9|HOXA10|HOXA11|HOXD10|HAND2	-1.4	MyList
GO Biological Processes	19	GO:0035108	limb morphogenesis	19_GO:0032502 developmental process	-3.9	10	6.5	30293	149	98	5	5.1	2.2	3205|3206|3207|3236|9464	HOXA9|HOXA10|HOXA11|HOXD10|HAND2	-1.4	MyList
GO Biological Processes	19	GO:0003151	outflow tract morphogenesis	19_GO:0032502 developmental process	-3.9	15	7.4	30293	80	98	4	4.1	2	1482|2702|9464|57057	NKX2-5|GJA5|HAND2|TBX20	-1.4	MyList
GO Biological Processes	19	GO:0048644	muscle organ morphogenesis	19_GO:0032502 developmental process	-3.8	15	7.3	30293	81	98	4	4.1	2	70|1482|9421|57057	ACTC1|NKX2-5|HAND1|TBX20	-1.4	MyList
GO Biological Processes	19	GO:0042475	odontogenesis of dentin-containing tooth	19_GO:0032502 developmental process	-3.8	15	7.2	30293	83	98	4	4.1	2	3694|9421|9464|159296	ITGB6|HAND1|HAND2|NKX2-3	-1.4	MyList
GO Biological Processes	19	GO:0030855	epithelial cell differentiation	19_GO:0032502 developmental process	-3.7	4.4	4.9	30293	630	98	9	9.2	2.9	579|1482|2810|3202|3853|4852|6943|7111|137814	NKX3-2|NKX2-5|SFN|HOXA5|KRT6A|NPY|TCF21|TMOD1|NKX2-6	-1.3	MyList
GO Biological Processes	19	GO:0061138	morphogenesis of a branching epithelium	19_GO:0032502 developmental process	-3.7	9.3	6.1	30293	166	98	5	5.1	2.2	3202|3207|3237|6943|57057	HOXA5|HOXA11|HOXD11|TCF21|TBX20	-1.3	MyList
GO Biological Processes	19	GO:0003007	heart morphogenesis	19_GO:0032502 developmental process	-3.7	7.1	5.6	30293	263	98	6	6.1	2.4	70|1482|2702|9421|9464|57057	ACTC1|NKX2-5|GJA5|HAND1|HAND2|TBX20	-1.3	MyList
Reactome Gene Sets	6	R-HSA-388396	GPCR downstream signalling		-3.7	4.4	4.9	30293	634	98	9	9.2	2.9	2843|3354|4852|6003|6751|9340|56670|57105|84432	GPR20|HTR1E|NPY|RGS13|SSTR1|GLP2R|SUCNR1|CYSLTR2|PROK1	-1.3	MyList
GO Biological Processes	19	GO:0009725	response to hormone	19_GO:0050896 response to stimulus	-3.7	4	4.8	30293	780	98	10	10	3.1	336|1393|3206|3207|3283|3481|5972|6751|9340|387758	APOA2|CRHBP|HOXA10|HOXA11|HSD3B1|IGF2|REN|SSTR1|GLP2R|FIBIN	-1.3	MyList
GO Biological Processes	19	GO:0046661	male sex differentiation	19_GO:0022414 reproductive process	-3.7	9.2	6.1	30293	168	98	5	5.1	2.2	3205|3206|3207|5972|6943	HOXA9|HOXA10|HOXA11|REN|TCF21	-1.3	MyList
GO Biological Processes	19	GO:0003205	cardiac chamber development	19_GO:0032502 developmental process	-3.7	9.2	6.1	30293	168	98	5	5.1	2.2	1482|2702|9421|9464|57057	NKX2-5|GJA5|HAND1|HAND2|TBX20	-1.3	MyList
GO Biological Processes	19	GO:0001823	mesonephros development	19_GO:0032502 developmental process	-3.6	13	6.8	30293	92	98	4	4.1	2	3207|3237|5972|6943	HOXA11|HOXD11|REN|TCF21	-1.2	MyList
GO Biological Processes	19	GO:0003161	cardiac conduction system development	19_GO:0032502 developmental process	-3.6	25	8.3	30293	37	98	3	3.1	1.7	1482|2702|84525	NKX2-5|GJA5|HOPX	-1.2	MyList
GO Biological Processes	19	GO:0003230	cardiac atrium development	19_GO:0032502 developmental process	-3.6	25	8.3	30293	37	98	3	3.1	1.7	1482|2702|57057	NKX2-5|GJA5|TBX20	-1.2	MyList
GO Biological Processes	19	GO:0050673	epithelial cell proliferation	19_GO:0009987 cellular process	-3.6	9	6	30293	171	98	5	5.1	2.2	335|1482|2810|84432|137814	APOA1|NKX2-5|SFN|PROK1|NKX2-6	-1.2	MyList
GO Biological Processes	19	GO:0051216	cartilage development	19_GO:0032502 developmental process	-3.6	8.9	6	30293	173	98	5	5.1	2.2	3200|3202|3207|9421|9464	HOXA3|HOXA5|HOXA11|HAND1|HAND2	-1.2	MyList
GO Biological Processes	19	GO:0055001	muscle cell development	19_GO:0032502 developmental process	-3.6	8.9	5.9	30293	174	98	5	5.1	2.2	70|1482|5239|7111|137814	ACTC1|NKX2-5|PGM5|TMOD1|NKX2-6	-1.2	MyList
GO Biological Processes	19	GO:0001763	morphogenesis of a branching structure	19_GO:0032502 developmental process	-3.6	8.8	5.9	30293	176	98	5	5.1	2.2	3202|3207|3237|6943|57057	HOXA5|HOXA11|HOXD11|TCF21|TBX20	-1.2	MyList
GO Biological Processes	19	GO:0007548	sex differentiation	19_GO:0022414 reproductive process	-3.5	6.6	5.4	30293	280	98	6	6.1	2.4	174|3205|3206|3207|5972|6943	AFP|HOXA9|HOXA10|HOXA11|REN|TCF21	-1.2	MyList
GO Biological Processes	19	GO:0035136	forelimb morphogenesis	19_GO:0032502 developmental process	-3.5	23	7.9	30293	41	98	3	3.1	1.7	3205|3207|3236	HOXA9|HOXA11|HOXD10	-1.1	MyList
GO Biological Processes	19	GO:0048736	appendage development	19_GO:0032502 developmental process	-3.5	8.4	5.7	30293	185	98	5	5.1	2.2	3205|3206|3207|3236|9464	HOXA9|HOXA10|HOXA11|HOXD10|HAND2	-1.1	MyList
GO Biological Processes	19	GO:0060173	limb development	19_GO:0032502 developmental process	-3.5	8.4	5.7	30293	185	98	5	5.1	2.2	3205|3206|3207|3236|9464	HOXA9|HOXA10|HOXA11|HOXD10|HAND2	-1.1	MyList
GO Biological Processes	19	GO:0042692	muscle cell differentiation	19_GO:0032502 developmental process	-3.5	6.5	5.3	30293	287	98	6	6.1	2.4	70|1482|3481|5239|7111|137814	ACTC1|NKX2-5|IGF2|PGM5|TMOD1|NKX2-6	-1.1	MyList
GO Biological Processes	19	GO:0033574	response to testosterone	19_GO:0050896 response to stimulus	-3.4	22	7.7	30293	43	98	3	3.1	1.7	3205|3206|3207	HOXA9|HOXA10|HOXA11	-1.1	MyList
WikiPathways	27	WP4823	Genes controlling nephrogenesis		-3.4	21	7.6	30293	44	98	3	3.1	1.7	3207|3237|6943	HOXA11|HOXD11|TCF21	-1.1	MyList
GO Biological Processes	19	GO:0048608	reproductive structure development	19_GO:0022414 reproductive process	-3.4	6.3	5.2	30293	295	98	6	6.1	2.4	174|3205|3206|3207|5972|6943	AFP|HOXA9|HOXA10|HOXA11|REN|TCF21	-1.1	MyList
GO Biological Processes	19	GO:0008015	blood circulation	19_GO:0032501 multicellular organismal process	-3.4	5.2	4.9	30293	417	98	7	7.1	2.6	70|1482|2702|4852|5972|56670|57057	ACTC1|NKX2-5|GJA5|NPY|REN|SUCNR1|TBX20	-1.1	MyList
GO Biological Processes	19	GO:0001658	branching involved in ureteric bud morphogenesis	19_GO:0032502 developmental process	-3.4	21	7.5	30293	45	98	3	3.1	1.7	3207|3237|6943	HOXA11|HOXD11|TCF21	-1.1	MyList
Canonical Pathways	11	M106	PID HNF3B PATHWAY		-3.4	21	7.5	30293	45	98	3	3.1	1.7	174|335|8788	AFP|APOA1|DLK1	-1.1	MyList
GO Biological Processes	19	GO:0003279	cardiac septum development	19_GO:0032502 developmental process	-3.4	11	6.2	30293	108	98	4	4.1	2	1482|2702|9421|57057	NKX2-5|GJA5|HAND1|TBX20	-1.1	MyList
GO Biological Processes	19	GO:0061458	reproductive system development	19_GO:0032502 developmental process	-3.4	6.2	5.2	30293	299	98	6	6.1	2.4	174|3205|3206|3207|5972|6943	AFP|HOXA9|HOXA10|HOXA11|REN|TCF21	-1.1	MyList
GO Biological Processes	19	GO:0030850	prostate gland development	19_GO:0022414 reproductive process	-3.3	20	7.4	30293	46	98	3	3.1	1.7	3205|3206|3207	HOXA9|HOXA10|HOXA11	-1	MyList
GO Biological Processes	19	GO:0002701	negative regulation of production of molecular mediator of immune response	19_GO:0002376 immune system process	-3.3	20	7.3	30293	47	98	3	3.1	1.7	335|336|90865	APOA1|APOA2|IL33	-1	MyList
GO Biological Processes	19	GO:1905314	semi-lunar valve development	19_GO:0032502 developmental process	-3.3	20	7.3	30293	47	98	3	3.1	1.7	1482|2702|57057	NKX2-5|GJA5|TBX20	-1	MyList
GO Biological Processes	19	GO:0007507	heart development	19_GO:0032502 developmental process	-3.3	4.3	4.6	30293	569	98	8	8.2	2.8	70|1482|2702|9421|9464|57057|84525|137814	ACTC1|NKX2-5|GJA5|HAND1|HAND2|TBX20|HOPX|NKX2-6	-0.98	MyList
GO Biological Processes	19	GO:0007517	muscle organ development	19_GO:0032502 developmental process	-3.3	5.9	5	30293	312	98	6	6.1	2.4	70|1482|3236|6943|9421|57057	ACTC1|NKX2-5|HOXD10|TCF21|HAND1|TBX20	-0.98	MyList
GO Biological Processes	19	GO:0050830	defense response to Gram-positive bacterium	19_GO:0044419 biological process involved in interspecies interaction between organisms	-3.2	10	5.9	30293	118	98	4	4.1	2	2634|3575|3853|115361	GBP2|IL7R|KRT6A|GBP4	-0.94	MyList
GO Biological Processes	19	GO:0045596	negative regulation of cell differentiation	19_GO:0032502 developmental process	-3.2	3.8	4.4	30293	734	98	9	9.2	2.9	579|1482|3202|3205|3218|3481|5047|9464|84525	NKX3-2|NKX2-5|HOXA5|HOXA9|HOXB8|IGF2|PAEP|HAND2|HOPX	-0.91	MyList
GO Biological Processes	19	GO:1901654	response to ketone	19_GO:0050896 response to stimulus	-3.2	7.3	5.2	30293	212	98	5	5.1	2.2	3205|3206|3207|3283|387758	HOXA9|HOXA10|HOXA11|HSD3B1|FIBIN	-0.91	MyList
GO Biological Processes	19	GO:0001704	formation of primary germ layer	19_GO:0032502 developmental process	-3.2	10	5.8	30293	121	98	4	4.1	2	3207|3914|9421|57057	HOXA11|LAMB3|HAND1|TBX20	-0.91	MyList
GO Biological Processes	19	GO:0042476	odontogenesis	19_GO:0032502 developmental process	-3.2	10	5.8	30293	121	98	4	4.1	2	3694|9421|9464|159296	ITGB6|HAND1|HAND2|NKX2-3	-0.91	MyList
GO Biological Processes	19	GO:0002698	negative regulation of immune effector process	19_GO:0002376 immune system process	-3.2	10	5.8	30293	122	98	4	4.1	2	335|336|3575|90865	APOA1|APOA2|IL7R|IL33	-0.9	MyList
GO Biological Processes	19	GO:0031032	actomyosin structure organization	19_GO:0009987 cellular process	-3.2	10	5.7	30293	123	98	4	4.1	2	70|1482|5239|7111	ACTC1|NKX2-5|PGM5|TMOD1	-0.9	MyList
GO Biological Processes	19	GO:0010927	cellular component assembly involved in morphogenesis	19_GO:0032502 developmental process	-3.2	10	5.7	30293	123	98	4	4.1	2	70|1482|5239|7111	ACTC1|NKX2-5|PGM5|TMOD1	-0.9	MyList
Reactome Gene Sets	6	R-HSA-381426	Regulation of Insulin-like Growth Factor (IGF) transport and uptake by Insulin-like Growth Factor Binding Proteins (IGFBPs)		-3.1	9.9	5.7	30293	125	98	4	4.1	2	174|335|336|3481	AFP|APOA1|APOA2|IGF2	-0.88	MyList
GO Biological Processes	19	GO:0035051	cardiocyte differentiation	19_GO:0032502 developmental process	-3.1	9.9	5.7	30293	125	98	4	4.1	2	70|1482|9464|137814	ACTC1|NKX2-5|HAND2|NKX2-6	-0.88	MyList
GO Biological Processes	19	GO:0050679	positive regulation of epithelial cell proliferation	19_GO:0048518 positive regulation of biological process	-3.1	7.1	5.1	30293	219	98	5	5.1	2.2	1482|3481|84432|137814|406903	NKX2-5|IGF2|PROK1|NKX2-6|MIR10B	-0.88	MyList
GO Biological Processes	19	GO:1904019	epithelial cell apoptotic process	19_GO:0009987 cellular process	-3.1	17	6.7	30293	55	98	3	3.1	1.7	1482|9464|137814	NKX2-5|HAND2|NKX2-6	-0.87	MyList
GO Biological Processes	19	GO:0003206	cardiac chamber morphogenesis	19_GO:0032502 developmental process	-3.1	9.7	5.6	30293	127	98	4	4.1	2	1482|9421|9464|57057	NKX2-5|HAND1|HAND2|TBX20	-0.86	MyList
GO Biological Processes	19	GO:0060675	ureteric bud morphogenesis	19_GO:0032502 developmental process	-3.1	17	6.6	30293	56	98	3	3.1	1.7	3207|3237|6943	HOXA11|HOXD11|TCF21	-0.86	MyList
GO Biological Processes	19	GO:0007187	G protein-coupled receptor signaling pathway, coupled to cyclic nucleotide second messenger	19_GO:0050896 response to stimulus	-3.1	17	6.6	30293	56	98	3	3.1	1.7	3354|4852|6751	HTR1E|NPY|SSTR1	-0.86	MyList
GO Biological Processes	19	GO:0035270	endocrine system development	19_GO:0032502 developmental process	-3.1	9.6	5.6	30293	129	98	4	4.1	2	335|1482|3200|3202	APOA1|NKX2-5|HOXA3|HOXA5	-0.85	MyList
GO Biological Processes	19	GO:0072171	mesonephric tubule morphogenesis	19_GO:0032502 developmental process	-3.1	16	6.6	30293	57	98	3	3.1	1.7	3207|3237|6943	HOXA11|HOXD11|TCF21	-0.84	MyList
GO Biological Processes	19	GO:0007610	behavior	19_GO:0032501 multicellular organismal process	-3.1	4	4.3	30293	616	98	8	8.2	2.8	1393|3198|3218|3236|4852|5972|7111|9464	CRHBP|HOXA1|HOXB8|HOXD10|NPY|REN|TMOD1|HAND2	-0.83	MyList
GO Biological Processes	19	GO:0061448	connective tissue development	19_GO:0032502 developmental process	-3	6.7	5	30293	230	98	5	5.1	2.2	3200|3202|3207|9421|9464	HOXA3|HOXA5|HOXA11|HAND1|HAND2	-0.81	MyList
GO Biological Processes	19	GO:0003229	ventricular cardiac muscle tissue development	19_GO:0032502 developmental process	-3	16	6.4	30293	59	98	3	3.1	1.7	1482|9421|84525	NKX2-5|HAND1|HOPX	-0.81	MyList
GO Biological Processes	19	GO:0003179	heart valve morphogenesis	19_GO:0032502 developmental process	-3	15	6.3	30293	61	98	3	3.1	1.7	1482|2702|57057	NKX2-5|GJA5|TBX20	-0.77	MyList
GO Biological Processes	19	GO:0001655	urogenital system development	19_GO:0032502 developmental process	-2.9	15	6.2	30293	63	98	3	3.1	1.7	3205|3206|3207	HOXA9|HOXA10|HOXA11	-0.73	MyList
GO Biological Processes	19	GO:1904036	negative regulation of epithelial cell apoptotic process	19_GO:0048519 negative regulation of biological process	-2.9	14	6.1	30293	65	98	3	3.1	1.7	1482|9464|137814	NKX2-5|HAND2|NKX2-6	-0.7	MyList
GO Biological Processes	19	GO:0055013	cardiac muscle cell development	19_GO:0032502 developmental process	-2.9	14	6	30293	66	98	3	3.1	1.7	70|1482|137814	ACTC1|NKX2-5|NKX2-6	-0.68	MyList
GO Biological Processes	19	GO:0003013	circulatory system process	19_GO:0032501 multicellular organismal process	-2.9	4.3	4.2	30293	507	98	7	7.1	2.6	70|1482|2702|4852|5972|56670|57057	ACTC1|NKX2-5|GJA5|NPY|REN|SUCNR1|TBX20	-0.68	MyList
GO Biological Processes	19	GO:0072078	nephron tubule morphogenesis	19_GO:0032502 developmental process	-2.8	14	5.9	30293	68	98	3	3.1	1.7	3207|3237|6943	HOXA11|HOXD11|TCF21	-0.65	MyList
GO Biological Processes	19	GO:0048844	artery morphogenesis	19_GO:0032502 developmental process	-2.8	13	5.8	30293	70	98	3	3.1	1.7	2702|3198|9464	GJA5|HOXA1|HAND2	-0.62	MyList
GO Biological Processes	19	GO:0072088	nephron epithelium morphogenesis	19_GO:0032502 developmental process	-2.8	13	5.8	30293	70	98	3	3.1	1.7	3207|3237|6943	HOXA11|HOXD11|TCF21	-0.62	MyList
GO Biological Processes	19	GO:0002697	regulation of immune effector process	19_GO:0002376 immune system process	-2.8	4.8	4.3	30293	383	98	6	6.1	2.4	335|336|3575|10584|57126|90865	APOA1|APOA2|IL7R|COLEC10|CD177|IL33	-0.62	MyList
GO Biological Processes	19	GO:0001707	mesoderm formation	19_GO:0032502 developmental process	-2.8	13	5.8	30293	71	98	3	3.1	1.7	3207|9421|57057	HOXA11|HAND1|TBX20	-0.61	MyList
GO Biological Processes	19	GO:0007338	single fertilization	19_GO:0022414 reproductive process	-2.8	8	5	30293	154	98	4	4.1	2	3205|3206|3207|3236	HOXA9|HOXA10|HOXA11|HOXD10	-0.61	MyList
WikiPathways	27	WP455	GPCRs class A rhodopsin like		-2.8	5.9	4.5	30293	261	98	5	5.1	2.2	2843|3354|6751|56670|57105	GPR20|HTR1E|SSTR1|SUCNR1|CYSLTR2	-0.61	MyList
GO Biological Processes	19	GO:0050766	positive regulation of phagocytosis	19_GO:0051179 localization	-2.8	13	5.7	30293	72	98	3	3.1	1.7	335|336|10584	APOA1|APOA2|COLEC10	-0.61	MyList
GO Biological Processes	19	GO:0072028	nephron morphogenesis	19_GO:0032502 developmental process	-2.8	13	5.7	30293	72	98	3	3.1	1.7	3207|3237|6943	HOXA11|HOXD11|TCF21	-0.61	MyList
GO Biological Processes	19	GO:0060411	cardiac septum morphogenesis	19_GO:0032502 developmental process	-2.8	13	5.7	30293	72	98	3	3.1	1.7	1482|9421|57057	NKX2-5|HAND1|TBX20	-0.61	MyList
GO Biological Processes	19	GO:0061333	renal tubule morphogenesis	19_GO:0032502 developmental process	-2.8	13	5.7	30293	72	98	3	3.1	1.7	3207|3237|6943	HOXA11|HOXD11|TCF21	-0.61	MyList
GO Biological Processes	19	GO:0045807	positive regulation of endocytosis	19_GO:0051179 localization	-2.8	7.9	4.9	30293	156	98	4	4.1	2	335|336|6401|10584	APOA1|APOA2|SELE|COLEC10	-0.61	MyList
GO Biological Processes	19	GO:0003170	heart valve development	19_GO:0032502 developmental process	-2.8	13	5.7	30293	73	98	3	3.1	1.7	1482|2702|57057	NKX2-5|GJA5|TBX20	-0.6	MyList
GO Biological Processes	19	GO:0055006	cardiac cell development	19_GO:0032502 developmental process	-2.8	13	5.7	30293	73	98	3	3.1	1.7	70|1482|137814	ACTC1|NKX2-5|NKX2-6	-0.6	MyList
GO Biological Processes	19	GO:0048332	mesoderm morphogenesis	19_GO:0032502 developmental process	-2.8	13	5.7	30293	73	98	3	3.1	1.7	3207|9421|57057	HOXA11|HAND1|TBX20	-0.6	MyList
GO Biological Processes	19	GO:0007369	gastrulation	19_GO:0032502 developmental process	-2.6	7.3	4.7	30293	169	98	4	4.1	2	3207|3914|9421|57057	HOXA11|LAMB3|HAND1|TBX20	-0.49	MyList
GO Biological Processes	19	GO:0044057	regulation of system process	19_GO:0032501 multicellular organismal process	-2.6	3.9	3.9	30293	560	98	7	7.1	2.6	336|1393|1482|2702|5972|9464|84525	APOA2|CRHBP|NKX2-5|GJA5|REN|HAND2|HOPX	-0.48	MyList
GO Biological Processes	19	GO:0008344	adult locomotory behavior	19_GO:0032501 multicellular organismal process	-2.6	11	5.4	30293	81	98	3	3.1	1.7	3218|3236|7111	HOXB8|HOXD10|TMOD1	-0.48	MyList
Canonical Pathways	11	M115	PID REG GR PATHWAY		-2.6	11	5.3	30293	82	98	3	3.1	1.7	174|2810|6401	AFP|SFN|SELE	-0.47	MyList
GO Biological Processes	19	GO:0030100	regulation of endocytosis	19_GO:0051179 localization	-2.6	5.3	4.2	30293	292	98	5	5.1	2.2	335|336|6401|10584|57126	APOA1|APOA2|SELE|COLEC10|CD177	-0.43	MyList
GO Biological Processes	19	GO:0072080	nephron tubule development	19_GO:0032502 developmental process	-2.6	11	5.2	30293	85	98	3	3.1	1.7	3207|3237|6943	HOXA11|HOXD11|TCF21	-0.43	MyList
GO Biological Processes	19	GO:0009953	dorsal/ventral pattern formation	19_GO:0032502 developmental process	-2.6	11	5.2	30293	86	98	3	3.1	1.7	3207|3237|57057	HOXA11|HOXD11|TBX20	-0.42	MyList
GO Biological Processes	19	GO:0001657	ureteric bud development	19_GO:0032502 developmental process	-2.5	11	5.1	30293	87	98	3	3.1	1.7	3207|3237|6943	HOXA11|HOXD11|TCF21	-0.41	MyList
GO Biological Processes	19	GO:0072163	mesonephric epithelium development	19_GO:0032502 developmental process	-2.5	11	5.1	30293	88	98	3	3.1	1.7	3207|3237|6943	HOXA11|HOXD11|TCF21	-0.4	MyList
GO Biological Processes	19	GO:0072164	mesonephric tubule development	19_GO:0032502 developmental process	-2.5	11	5.1	30293	88	98	3	3.1	1.7	3207|3237|6943	HOXA11|HOXD11|TCF21	-0.4	MyList
GO Biological Processes	19	GO:0007631	feeding behavior	19_GO:0032501 multicellular organismal process	-2.5	10	5.1	30293	89	98	3	3.1	1.7	4852|5972|9464	NPY|REN|HAND2	-0.39	MyList
GO Biological Processes	19	GO:0060993	kidney morphogenesis	19_GO:0032502 developmental process	-2.5	10	5.1	30293	89	98	3	3.1	1.7	3207|3237|6943	HOXA11|HOXD11|TCF21	-0.39	MyList
GO Biological Processes	19	GO:1905952	regulation of lipid localization	19_GO:0051179 localization	-2.5	6.7	4.4	30293	184	98	4	4.1	2	335|336|5972|406903	APOA1|APOA2|REN|MIR10B	-0.39	MyList
GO Biological Processes	19	GO:0030324	lung development	19_GO:0032502 developmental process	-2.5	6.7	4.4	30293	185	98	4	4.1	2	3202|3694|6943|84525	HOXA5|ITGB6|TCF21|HOPX	-0.39	MyList
GO Biological Processes	19	GO:0061326	renal tubule development	19_GO:0032502 developmental process	-2.5	10	5	30293	90	98	3	3.1	1.7	3207|3237|6943	HOXA11|HOXD11|TCF21	-0.39	MyList
GO Biological Processes	19	GO:0001708	cell fate specification	19_GO:0032502 developmental process	-2.5	10	5	30293	90	98	3	3.1	1.7	3207|3236|57057	HOXA11|HOXD10|TBX20	-0.39	MyList
GO Biological Processes	19	GO:0008217	regulation of blood pressure	19_GO:0032501 multicellular organismal process	-2.5	6.6	4.4	30293	186	98	4	4.1	2	2702|4852|5972|56670	GJA5|NPY|REN|SUCNR1	-0.38	MyList
GO Biological Processes	19	GO:0060021	roof of mouth development	19_GO:0032502 developmental process	-2.5	10	5	30293	91	98	3	3.1	1.7	3694|6943|9464	ITGB6|TCF21|HAND2	-0.38	MyList
GO Biological Processes	19	GO:0030323	respiratory tube development	19_GO:0032502 developmental process	-2.5	6.5	4.4	30293	189	98	4	4.1	2	3202|3694|6943|84525	HOXA5|ITGB6|TCF21|HOPX	-0.36	MyList
GO Biological Processes	19	GO:0002064	epithelial cell development	19_GO:0032502 developmental process	-2.5	6.5	4.3	30293	190	98	4	4.1	2	579|2810|3202|7111	NKX3-2|SFN|HOXA5|TMOD1	-0.36	MyList
GO Biological Processes	19	GO:0032989	cellular anatomical entity morphogenesis	19_GO:0032502 developmental process	-2.5	3.6	3.6	30293	605	98	7	7.1	2.6	70|1482|2128|5239|7111|55107|345651	ACTC1|NKX2-5|EVX1|PGM5|TMOD1|ANO1|ACTBL2	-0.35	MyList
GO Biological Processes	19	GO:0003073	regulation of systemic arterial blood pressure	19_GO:0032501 multicellular organismal process	-2.4	9.8	4.9	30293	95	98	3	3.1	1.7	2702|5972|56670	GJA5|REN|SUCNR1	-0.34	MyList
GO Biological Processes	19	GO:0055007	cardiac muscle cell differentiation	19_GO:0032502 developmental process	-2.4	9.8	4.9	30293	95	98	3	3.1	1.7	70|1482|137814	ACTC1|NKX2-5|NKX2-6	-0.34	MyList
GO Biological Processes	19	GO:0009566	fertilization	19_GO:0022414 reproductive process	-2.4	6.4	4.3	30293	194	98	4	4.1	2	3205|3206|3207|3236	HOXA9|HOXA10|HOXA11|HOXD10	-0.34	MyList
Reactome Gene Sets	6	R-HSA-418594	G alpha (i) signalling events		-2.4	4.9	3.9	30293	318	98	5	5.1	2.2	3354|4852|6003|6751|56670	HTR1E|NPY|RGS13|SSTR1|SUCNR1	-0.33	MyList
GO Biological Processes	19	GO:0045638	negative regulation of myeloid cell differentiation	19_GO:0002376 immune system process	-2.4	9.6	4.8	30293	97	98	3	3.1	1.7	3202|3205|3218	HOXA5|HOXA9|HOXB8	-0.32	MyList
GO Biological Processes	19	GO:0021510	spinal cord development	19_GO:0032502 developmental process	-2.4	9.5	4.8	30293	98	98	3	3.1	1.7	3218|3236|57057	HOXB8|HOXD10|TBX20	-0.31	MyList
Reactome Gene Sets	6	R-HSA-375276	Peptide ligand-binding receptors		-2.4	6.2	4.2	30293	201	98	4	4.1	2	4852|6354|6751|84432	NPY|CCL7|SSTR1|PROK1	-0.29	MyList
GO Biological Processes	19	GO:0050764	regulation of phagocytosis	19_GO:0051179 localization	-2.4	9.3	4.7	30293	100	98	3	3.1	1.7	335|336|10584	APOA1|APOA2|COLEC10	-0.29	MyList
GO Biological Processes	19	GO:0060840	artery development	19_GO:0032502 developmental process	-2.4	9.2	4.7	30293	101	98	3	3.1	1.7	2702|3198|9464	GJA5|HOXA1|HAND2	-0.28	MyList
GO Biological Processes	19	GO:0046620	regulation of organ growth	19_GO:0040007 growth	-2.3	9.1	4.7	30293	102	98	3	3.1	1.7	1482|3481|57057	NKX2-5|IGF2|TBX20	-0.27	MyList
GO Biological Processes	19	GO:0042445	hormone metabolic process	19_GO:0008152 metabolic process	-2.3	6	4.1	30293	205	98	4	4.1	2	174|3283|5653|5972	AFP|HSD3B1|KLK6|REN	-0.27	MyList
GO Biological Processes	19	GO:0034612	response to tumor necrosis factor	19_GO:0050896 response to stimulus	-2.3	5.9	4.1	30293	209	98	4	4.1	2	1393|2634|6354|6401	CRHBP|GBP2|CCL7|SELE	-0.24	MyList
GO Biological Processes	19	GO:0060541	respiratory system development	19_GO:0032502 developmental process	-2.3	5.8	4	30293	212	98	4	4.1	2	3202|3694|6943|84525	HOXA5|ITGB6|TCF21|HOPX	-0.22	MyList
GO Biological Processes	19	GO:0071346	cellular response to type II interferon	19_GO:0044419 biological process involved in interspecies interaction between organisms	-2.3	8.7	4.5	30293	107	98	3	3.1	1.7	2634|6354|115361	GBP2|CCL7|GBP4	-0.22	MyList
Reactome Gene Sets	6	R-HSA-8957275	Post-translational protein phosphorylation		-2.3	8.6	4.5	30293	108	98	3	3.1	1.7	174|335|336	AFP|APOA1|APOA2	-0.21	MyList
GO Biological Processes	19	GO:0002065	columnar/cuboidal epithelial cell differentiation	19_GO:0032502 developmental process	-2.3	8.6	4.5	30293	108	98	3	3.1	1.7	579|3202|4852	NKX3-2|HOXA5|NPY	-0.21	MyList
GO Biological Processes	19	GO:0072009	nephron epithelium development	19_GO:0032502 developmental process	-2.3	8.5	4.5	30293	109	98	3	3.1	1.7	3207|3237|6943	HOXA11|HOXD11|TCF21	-0.21	MyList
GO Biological Processes	19	GO:0007218	neuropeptide signaling pathway	19_GO:0050896 response to stimulus	-2.3	8.4	4.4	30293	110	98	3	3.1	1.7	4852|6751|57105	NPY|SSTR1|CYSLTR2	-0.2	MyList
GO Biological Processes	19	GO:0001938	positive regulation of endothelial cell proliferation	19_GO:0048518 positive regulation of biological process	-2.2	8.4	4.4	30293	111	98	3	3.1	1.7	3481|84432|406903	IGF2|PROK1|MIR10B	-0.19	MyList
KEGG Pathway	24	hsa04024	cAMP signaling pathway		-2.2	5.5	3.9	30293	225	98	4	4.1	2	3354|4852|6751|56670	HTR1E|NPY|SSTR1|SUCNR1	-0.15	MyList
GO Biological Processes	19	GO:1904035	regulation of epithelial cell apoptotic process	19_GO:0050789 regulation of biological process	-2.2	8	4.3	30293	116	98	3	3.1	1.7	1482|9464|137814	NKX2-5|HAND2|NKX2-6	-0.14	MyList
GO Biological Processes	19	GO:0002685	regulation of leukocyte migration	19_GO:0040011 locomotion	-2.2	5.4	3.8	30293	230	98	4	4.1	2	6354|6401|79148|90865	CCL7|SELE|MMP28|IL33	-0.12	MyList
KEGG Pathway	24	hsa04080	Neuroactive ligand-receptor interaction		-2.2	4.2	3.5	30293	367	98	5	5.1	2.2	3354|4852|6751|9340|57105	HTR1E|NPY|SSTR1|GLP2R|CYSLTR2	-0.11	MyList
Reactome Gene Sets	6	R-HSA-5617472	Activation of anterior HOX genes in hindbrain development during early embryogenesis		-2.1	7.7	4.2	30293	121	98	3	3.1	1.7	3198|3200|3233	HOXA1|HOXA3|HOXD4	-0.098	MyList
Reactome Gene Sets	6	R-HSA-5619507	Activation of HOX genes during differentiation		-2.1	7.7	4.2	30293	121	98	3	3.1	1.7	3198|3200|3233	HOXA1|HOXA3|HOXD4	-0.098	MyList
GO Biological Processes	19	GO:0003014	renal system process	19_GO:0032501 multicellular organismal process	-2.1	7.6	4.2	30293	122	98	3	3.1	1.7	2702|5972|56670	GJA5|REN|SUCNR1	-0.091	MyList
GO Biological Processes	19	GO:0030879	mammary gland development	19_GO:0032502 developmental process	-2.1	7.4	4.1	30293	125	98	3	3.1	1.7	3202|3205|3219	HOXA5|HOXA9|HOXB9	-0.064	MyList
GO Biological Processes	19	GO:0006351	DNA-templated transcription	19_GO:0008152 metabolic process	-2.1	3.5	3.3	30293	535	98	6	6.1	2.4	579|1482|3205|3219|3225|159296	NKX3-2|NKX2-5|HOXA9|HOXB9|HOXC9|NKX2-3	-0.062	MyList
WikiPathways	27	WP4657	22q11 2 copy number variation syndrome		-2.1	7.3	4.1	30293	127	98	3	3.1	1.7	70|1482|9464	ACTC1|NKX2-5|HAND2	-0.052	MyList
GO Biological Processes	19	GO:0010817	regulation of hormone levels	19_GO:0065007 biological regulation	-2.1	3.4	3.3	30293	539	98	6	6.1	2.4	174|1393|3283|5653|5972|55107	AFP|CRHBP|HSD3B1|KLK6|REN|ANO1	-0.052	MyList
GO Biological Processes	19	GO:0050900	leukocyte migration	19_GO:0002376 immune system process	-2.1	5	3.6	30293	245	98	4	4.1	2	6354|6401|57126|159296	CCL7|SELE|CD177|NKX2-3	-0.046	MyList
GO Biological Processes	19	GO:0070555	response to interleukin-1	19_GO:0050896 response to stimulus	-2.1	7.2	4	30293	129	98	3	3.1	1.7	2634|6354|6401	GBP2|CCL7|SELE	-0.039	MyList
GO Biological Processes	19	GO:0034341	response to type II interferon	19_GO:0044419 biological process involved in interspecies interaction between organisms	-2.1	7.2	4	30293	129	98	3	3.1	1.7	2634|6354|115361	GBP2|CCL7|GBP4	-0.039	MyList
GO Biological Processes	19	GO:0032774	RNA biosynthetic process	19_GO:0008152 metabolic process	-2.1	3.4	3.2	30293	548	98	6	6.1	2.4	579|1482|3205|3219|3225|159296	NKX3-2|NKX2-5|HOXA9|HOXB9|HOXC9|NKX2-3	-0.027	MyList
GO Biological Processes	19	GO:0051384	response to glucocorticoid	19_GO:0050896 response to stimulus	-2	7.1	4	30293	131	98	3	3.1	1.7	336|3283|387758	APOA2|HSD3B1|FIBIN	-0.025	MyList
GO Biological Processes	19	GO:0001701	in utero embryonic development	19_GO:0032502 developmental process	-2	3.9	3.3	30293	393	98	5	5.1	2.2	3481|5801|9421|9464|84525	IGF2|PTPRR|HAND1|HAND2|HOPX	-0.023	MyList
GO Biological Processes	19	GO:0007498	mesoderm development	19_GO:0032502 developmental process	-2	7	4	30293	132	98	3	3.1	1.7	3207|9421|57057	HOXA11|HAND1|TBX20	-0.023	MyList
GO Biological Processes	19	GO:0009755	hormone-mediated signaling pathway	19_GO:0050896 response to stimulus	-2	7	4	30293	132	98	3	3.1	1.7	1393|5972|6751	CRHBP|REN|SSTR1	-0.023	MyList
GO Biological Processes	19	GO:0032103	positive regulation of response to external stimulus	19_GO:0048518 positive regulation of biological process	-2	3.3	3.2	30293	557	98	6	6.1	2.4	2634|4852|6354|10584|56670|90865	GBP2|NPY|CCL7|COLEC10|SUCNR1|IL33	-0.0044	MyList
GO Biological Processes	19	GO:0045927	positive regulation of growth	19_GO:0040007 growth	-2	4.8	3.5	30293	257	98	4	4.1	2	2810|3481|57057|84525	SFN|IGF2|TBX20|HOPX	0	MyList
GO Biological Processes	19	GO:0001906	cell killing	19_GO:0009987 cellular process	-2	6.8	3.9	30293	136	98	3	3.1	1.7	2634|3575|3853	GBP2|IL7R|KRT6A	0	MyList
GO Biological Processes	19	GO:0045165	cell fate commitment	19_GO:0032502 developmental process	-2	4.8	3.5	30293	258	98	4	4.1	2	1482|3207|3236|57057	NKX2-5|HOXA11|HOXD10|TBX20	0	MyList
GO Biological Processes	19	GO:0071345	cellular response to cytokine stimulus	19_GO:0050896 response to stimulus	-2	2.9	3	30293	736	98	7	7.1	2.6	1393|2634|3575|6354|6751|90865|115361	CRHBP|GBP2|IL7R|CCL7|SSTR1|IL33|GBP4	0	MyList

### Sheet: Sheet1
Category	CategoryID	GO	Description	PARENT_GO	LogP	Enrichment	Z-score	#TotalGeneInLibrary	#GeneInGO	#GeneInHitList	#GeneInGOAndHitList	%InGO	STDV %InGO	GeneID	Hits	Log(q-value)	GeneList
GO Biological Processes	19	GO:0048706	embryonic skeletal system development	19_GO:0032502 developmental process	-17	34	21	30293	128	98	14	14	3.5	579|3198|3200|3202|3205|3207|3216|3218|3219|3223|3225|3233|3236|9464	NKX3-2|HOXA1|HOXA3|HOXA5|HOXA9|HOXA11|HOXB6|HOXB8|HOXB9|HOXC6|HOXC9|HOXD4|HOXD10|HAND2	-13	MyList
GO Biological Processes	19	GO:0001501	skeletal system development	19_GO:0032502 developmental process	-13	11	13	30293	500	98	18	18	3.9	579|3198|3200|3202|3205|3206|3207|3216|3218|3219|3223|3224|3225|3233|3236|3694|9421|9464	NKX3-2|HOXA1|HOXA3|HOXA5|HOXA9|HOXA10|HOXA11|HOXB6|HOXB8|HOXB9|HOXC6|HOXC8|HOXC9|HOXD4|HOXD10|ITGB6|HAND1|HAND2	-10	MyList
GO Biological Processes	19	GO:0048705	skeletal system morphogenesis	19_GO:0032502 developmental process	-12	18	14	30293	227	98	13	13	3.4	579|3198|3200|3202|3205|3207|3216|3218|3219|3224|3225|3233|3236	NKX3-2|HOXA1|HOXA3|HOXA5|HOXA9|HOXA11|HOXB6|HOXB8|HOXB9|HOXC8|HOXC9|HOXD4|HOXD10	-9	MyList
GO Biological Processes	19	GO:0048534	hematopoietic or lymphoid organ development	19_GO:0002376 immune system process	-7.5	22	12	30293	98	98	7	7.1	2.6	579|1482|3200|3575|6943|9464|159296	NKX3-2|NKX2-5|HOXA3|IL7R|TCF21|HAND2|NKX2-3	-4.3	MyList
GO Biological Processes	19	GO:0003207	cardiac chamber formation	19_GO:0032502 developmental process	-7.5	110	21	30293	11	98	4	4.1	2	1482|9421|9464|57057	NKX2-5|HAND1|HAND2|TBX20	-4.3	MyList
GO Biological Processes	19	GO:0055123	digestive system development	19_GO:0032502 developmental process	-6.4	15	9.6	30293	143	98	7	7.1	2.6	579|3202|3481|4852|6943|137814|159296	NKX3-2|HOXA5|IGF2|NPY|TCF21|NKX2-6|NKX2-3	-3.3	MyList
GO Biological Processes	19	GO:0060039	pericardium development	19_GO:0032502 developmental process	-4.5	49	12	30293	19	98	3	3.1	1.7	9464|57057|137814	HAND2|TBX20|NKX2-6	-1.8	MyList
GO Biological Processes	19	GO:0050678	regulation of epithelial cell proliferation	19_GO:0050789 regulation of biological process	-4.3	6.1	5.9	30293	407	98	8	8.2	2.8	1482|2810|3202|3481|84432|137814|159296|406903	NKX2-5|SFN|HOXA5|IGF2|PROK1|NKX2-6|NKX2-3|MIR10B	-1.6	MyList
GO Biological Processes	19	GO:0042475	odontogenesis of dentin-containing tooth	19_GO:0032502 developmental process	-3.8	15	7.2	30293	83	98	4	4.1	2	3694|9421|9464|159296	ITGB6|HAND1|HAND2|NKX2-3	-1.4	MyList
GO Biological Processes	19	GO:0042476	odontogenesis	19_GO:0032502 developmental process	-3.2	10	5.8	30293	121	98	4	4.1	2	3694|9421|9464|159296	ITGB6|HAND1|HAND2|NKX2-3	-0.91	MyList
